# *PAX* fusion proteins deregulate gene networks controlling mitochondrial translation in pediatric rhabdomyosarcoma

**DOI:** 10.1101/2024.07.31.606039

**Authors:** Bhargab Kalita, Gerard Martinez-Cebrian, Justina McEvoy, Melody Allensworth, Michelle Knight, Alessandro Magli, Rita C R Perlingeiro, Michael A. Dyer, Elizabeth Stewart, Brian David Dynlacht

**Affiliations:** Department of Pathology and Perlmutter Cancer Institute, New York University School of Medicine, New York, NY, 10016, USA; Josep Carreras Leukaemia Research Institute, 08916, Badalona, Spain; Department of Developmental Neurobiology, St. Jude Children’s Research Hospital, 262 Danny Thomas Place, MS 323, Memphis, TN 38105-3678, USA; Department of Oncology, St Jude Children’s Research Hospital, Memphis, TN 38105-3678, USA; Department of Medicine, Lillehei Heart Institute, University of Minnesota, Minneapolis, MN, 55455, USA, Stem Cell Institute, University of Minnesota, Minneapolis, MN, 55455, USA; Genomic Medicine Unit - Sanofi, 225nd Ave Waltham, MA 02451

**Keywords:** Alveolar Rhabdomyosarcoma, Myogenic progenitors, TRMT5, MYCN, Mitochondrial metabolism, Roblitinib, Tigecycline, 3D/2D-adapted PDX models

## Abstract

Alveolar rhabdomyosarcoma (ARMS) patients harboring PAX3-FOXO1 and PAX7-FOXO1 fusion proteins exhibit a greater incidence of tumor relapse, metastasis, and poor survival outcome, thereby underscoring the urgent need to develop effective therapies to treat this subtype of childhood cancer. To uncover mechanisms that contribute to tumor initiation, we developed a novel muscle progenitor model and used epigenomic approaches to unravel genome re-wiring events mediated by PAX3/7 fusion proteins. Importantly, these regulatory mechanisms are conserved across established ARMS cell lines, primary tumors, and orthotopic-patient derived xenografts. Among the key targets of PAX3- and PAX7-fusion proteins, we identified a cohort of oncogenes, FGF receptors, and genes essential for mitochondrial metabolism and protein translation, which we successfully targeted in preclinical trials. Our data suggest an explanation for the relative paucity of recurring mutations in this tumor, provide a compelling list of actionable targets, and suggest promising new strategies to treat this tumor.
