## Supplemental Table S4 for "*PAX* fusion proteins deregulate gene networks controlling mitochondrial translation in pediatric rhabdomyosarcoma"

### Sheet: P7F1_Genebody_Enh_BP
Category	Term	Count	Percentage	PValue	Genes	List.Total	Pop.Hits	Pop.Total	Fold.Enrichment	Bonferroni	Benjamini	FDR	ID	GSEA_NES_P3F1_ARMS	GSEA_padj_P3F1_ARMS	GSEA_NES_P3F1_PDX	GSEA_padj_P3F1_PDX	GSEA_NES_P3F1_Model	GSEA_padj_P3F1_Model	GSEA_NES_P7F1_ARMS	GSEA_padj_P7F1_ARMS	GSEA_NES_P7F1_PDX	GSEA_padj_P7F1_PDX	GSEA_NES_P7F1_Model	GSEA_padj_P7F1_Model
GOTERM_BP_DIRECT	GO:0032543~mitochondrial translation	12	11.7647	1.97291e-12	MRPS18A, MRPL30, MRPS33, MRPL54, LARS2, MRPS24, MRPL13, MRPL17, MRPS11, MRPS23, MRPS10, MRPS28	99	96	19333	24.4104	1.10283e-09	1.10286e-09	1.07918e-09	GO:0032543	1.3433	0.211919	1.63867	0.00709356	-1.39982	0.13773	#N/A	#N/A	1.22857	0.186635	-0.565646	1
GOTERM_BP_DIRECT	GO:0006264~mitochondrial DNA replication	4	3.92157	1.47707e-05	POLG2, DNAJA3, POLG, PRIMPOL	99	10	19333	78.1131	0.00822288	0.00393497	0.0038505	GO:0006264	0.971077	0.748146	1.0279	0.565826	0.958875	0.61958	#N/A	#N/A	#N/A	#N/A	#N/A	#N/A
GOTERM_BP_DIRECT	GO:0006099~tricarboxylic acid cycle	5	4.90196	2.2691e-05	DHTKD1, SUCLG2, SDHB, FH, OGDH	99	33	19333	29.5883	0.0126043	0.00393497	0.0038505	GO:0006099	-0.740832	0.938185	0.898882	0.729132	0.954315	0.625922	0.799343	0.874558	#N/A	#N/A	1.29894	0.316792
GOTERM_BP_DIRECT	GO:0009060~aerobic respiration	6	5.88235	2.81572e-05	NDUFA11, MTFR2, NDUFB4, CAT, ME3, SDHB	99	70	19333	16.7385	0.0156169	0.00393497	0.0038505	GO:0009060	1.17187	0.443799	#N/A	#N/A	#N/A	#N/A	1.36364	0.118446	0.612081	1	1.22499	0.235125
GOTERM_BP_DIRECT	GO:0007005~mitochondrion organization	6	5.88235	6.41278e-05	SIRT5, MTFR2, LETMD1, DNAJA3, OPA1, DNM1L	99	83	19333	14.1168	0.0352136	0.00716948	0.00701558	GO:0007005	#N/A	#N/A	-0.882107	0.95367	#N/A	#N/A	#N/A	#N/A	#N/A	#N/A	1.13781	0.243391
GOTERM_BP_DIRECT	GO:0006412~translation	8	7.84314	0.000140567	MRPS18A, MRPL30, MRPS33, RMND1, MRPL13, MRPL17, MRPS11, MRPS23	99	223	19333	7.00566	0.075574	0.0125541	0.0122846	GO:0006412	1.17119	0.236532	1.87146	0.00235573	-1.79366	0.00680538	#N/A	#N/A	1.55839	0.00195295	-1.16629	0.223909
GOTERM_BP_DIRECT	GO:0070584~mitochondrion morphogenesis	4	3.92157	0.000157208	BCL2L1, POLG2, OPA1, DNM1L	99	21	19333	37.1967	0.0841347	0.0125541	0.0122846	GO:0070584	#N/A	#N/A	#N/A	#N/A	1.19435	0.430868	#N/A	#N/A	-0.867897	0.743857	1.60124	0.133076
GOTERM_BP_DIRECT	GO:0022904~respiratory electron transport chain	4	3.92157	0.000181361	IMMP2L, POLG2, ETFDH, SDHB	99	22	19333	35.506	0.0964196	0.0126726	0.0124006	GO:0022904	1.15594	0.509451	0.946581	0.692586	#N/A	#N/A	#N/A	#N/A	#N/A	#N/A	1.2865	0.214492
GOTERM_BP_DIRECT	GO:0036444~mitochondrial calcium uptake	3	2.94118	0.00135782	AFG3L2, OPA1, MCUR1	99	11	19333	53.259	0.532117	0.0843357	0.0825253	GO:0036444	-1.06762	0.65226	0.845552	0.762337	#N/A	#N/A	-1.07951	0.607585	#N/A	#N/A	#N/A	#N/A
GOTERM_BP_DIRECT	GO:0006635~fatty acid beta-oxidation	4	3.92157	0.0018516	HADHB, ECI2, ACAA1, ABCD3	99	48	19333	16.2736	0.64513	0.103505	0.101283	GO:0006635	1.04104	0.679308	#N/A	#N/A	1.58718	0.0652124	#N/A	#N/A	#N/A	#N/A	#N/A	#N/A
GOTERM_BP_DIRECT	GO:0042407~cristae formation	3	2.94118	0.002914	CHCHD6, AFG3L2, OMA1	99	16	19333	36.6155	0.804326	0.148084	0.144905	GO:0042407	0.655009	0.944239	0.686658	0.925487	#N/A	#N/A	#N/A	#N/A	-0.613959	0.967634	-0.526437	0.978156
GOTERM_BP_DIRECT	GO:0006979~response to oxidative stress	5	4.90196	0.00335348	CYB5B, THG1L, MSRB3, ETFDH, NDUFB4	99	121	19333	8.06954	0.847065	0.156216	0.152863	GO:0006979	-1.51189	0.109993	-1.73812	0.00235573	1.73287	0.00882131	-1.32843	0.108382	-1.88666	0.00195295	1.22175	0.155635
GOTERM_BP_DIRECT	GO:0008053~mitochondrial fusion	3	2.94118	0.00369092	THG1L, AFG3L2, OPA1	99	18	19333	32.5471	0.873441	0.15871	0.155303	GO:0008053	#N/A	#N/A	0.89544	0.731621	#N/A	#N/A	-0.689941	0.960049	-0.564956	0.991652	1.01014	0.586197
GOTERM_BP_DIRECT	GO:0030150~protein import into mitochondrial matrix	3	2.94118	0.00455339	TOMM7, DNAJC15, GRPEL1	99	20	19333	29.2924	0.922009	0.16969	0.166047	GO:0030150	0.98383	0.738443	0.739806	0.884989	#N/A	#N/A	1.09226	0.613127	#N/A	#N/A	1.10954	0.497152
GOTERM_BP_DIRECT	GO:0007007~inner mitochondrial membrane organization	3	2.94118	0.00455339	HSPA9, CHCHD6, OPA1	99	20	19333	29.2924	0.922009	0.16969	0.166047	GO:0007007	0.640456	0.973808	#N/A	#N/A	#N/A	#N/A	0.847348	0.847794	0.814194	0.848101	#N/A	#N/A
GOTERM_BP_DIRECT	GO:0000266~mitochondrial fission	3	2.94118	0.00501615	MTFR2, OPA1, DNM1L	99	21	19333	27.8975	0.93986	0.175252	0.171489	GO:0000266	-1.12154	0.560357	-0.71779	0.946466	0.987185	0.59709	-1.26087	0.345537	#N/A	#N/A	1.76542	0.0422387
GOTERM_BP_DIRECT	GO:0043065~positive regulation of apoptotic process	7	6.86275	0.00688232	BNIP3L, CASP3, DNAJA3, DNM1L, OMA1, DIABLO, SPHK2	99	332	19333	4.11741	0.978943	0.208072	0.203606	GO:0043065	0.909005	0.883071	-2.01388	0.00235573	-1.52835	0.0119009	0.944137	0.835613	-2.02856	0.00195295	-1.43314	0.017744
GOTERM_BP_DIRECT	GO:0006418~tRNA aminoacylation for protein translation	3	2.94118	0.00707223	DARS2, NARS2, LARS2	99	25	19333	23.4339	0.981078	0.208072	0.203606	GO:0006418	#N/A	#N/A	0.861324	0.78484	-2.0945	0.00683106	#N/A	#N/A	-0.788163	0.883549	-1.30162	0.308228
GOTERM_BP_DIRECT	GO:0006400~tRNA modification	3	2.94118	0.00707223	THG1L, TRIT1, NSUN2	99	25	19333	23.4339	0.981078	0.208072	0.203606	GO:0006400	1.44624	0.13834	1.75319	0.00608359	-1.04358	0.525155	1.25519	0.341841	#N/A	#N/A	#N/A	#N/A
GOTERM_BP_DIRECT	GO:0016540~protein autoprocessing	3	2.94118	0.00822029	PISD, AFG3L2, OMA1	99	27	19333	21.6981	0.990089	0.229757	0.224825	GO:0016540	#N/A	#N/A	-1.03588	0.534999	1.76578	0.0501082	0.856999	0.829998	#N/A	#N/A	#N/A	#N/A
GOTERM_BP_DIRECT	GO:0006631~fatty acid metabolic process	4	3.92157	0.0124884	PCCB, ACOT11, ACOT7, ECI2	99	95	19333	8.22243	0.999111	0.33243	0.325294	GO:0006631	0.730705	0.989023	-1.49165	0.00235573	1.71418	0.00880504	0.699253	0.996822	#N/A	#N/A	1.19027	0.225202
GOTERM_BP_DIRECT	GO:0006730~one-carbon metabolic process	3	2.94118	0.0143253	MTHFD1L, AHCYL1, MTHFD2L	99	36	19333	16.2736	0.999686	0.363992	0.356178	GO:0006730	-0.781112	0.916749	#N/A	#N/A	-0.915158	0.670202	0.732641	0.912283	-1.34965	0.173001	#N/A	#N/A
GOTERM_BP_DIRECT	GO:0043066~negative regulation of apoptotic process	8	7.84314	0.0181935	UNG, BCL2L1, HSPA9, BNIP3L, CASP3, DNAJA3, CAT, OPA1	99	530	19333	2.94767	0.999965	0.442182	0.43269	GO:0043066	0.863547	0.952048	-1.64802	0.00235573	-1.58746	0.00680538	0.9546	0.839277	-1.75329	0.00195295	-1.35563	0.0130869
GOTERM_BP_DIRECT	GO:0045333~cellular respiration	3	2.94118	0.0191975	LYRM7, SLC25A13, SLC25A25	99	42	19333	13.9488	0.99998	0.447142	0.437543	GO:0045333	1.09448	0.582848	#N/A	#N/A	#N/A	#N/A	#N/A	#N/A	0.525302	1	1.21732	0.221241
GOTERM_BP_DIRECT	GO:0009411~response to UV	3	2.94118	0.0218587	CASP3, CAT, PRIMPOL	99	45	19333	13.0189	0.999996	0.48876	0.478268	GO:0009411	-1.23364	0.240869	-1.15704	0.275341	-1.04053	0.527549	#N/A	#N/A	#N/A	#N/A	#N/A	#N/A
GOTERM_BP_DIRECT	GO:0006104~succinyl-CoA metabolic process	2	1.96078	0.0250922	SUCLG2, OGDH	99	5	19333	78.1131	0.999999	0.519501	0.508349	GO:0006104	#N/A	#N/A	#N/A	#N/A	#N/A	#N/A	#N/A	#N/A	#N/A	#N/A	#N/A	#N/A
GOTERM_BP_DIRECT	GO:0006627~protein processing involved in protein targeting to mitochondrion	2	1.96078	0.0250922	IMMP2L, MIPEP	99	5	19333	78.1131	0.999999	0.519501	0.508349	GO:0006627	#N/A	#N/A	#N/A	#N/A	#N/A	#N/A	#N/A	#N/A	#N/A	#N/A	#N/A	#N/A
GOTERM_BP_DIRECT	GO:0006105~succinate metabolic process	2	1.96078	0.0300353	SUCLG2, SDHB	99	6	19333	65.0943	1	0.559658	0.547644	GO:0006105	#N/A	#N/A	#N/A	#N/A	#N/A	#N/A	#N/A	#N/A	#N/A	#N/A	#N/A	#N/A
GOTERM_BP_DIRECT	GO:0035694~mitochondrial protein catabolic process	2	1.96078	0.0300353	BNIP3L, PISD	99	6	19333	65.0943	1	0.559658	0.547644	GO:0035694	#N/A	#N/A	#N/A	#N/A	#N/A	#N/A	#N/A	#N/A	#N/A	#N/A	#N/A	#N/A
GOTERM_BP_DIRECT	GO:0034982~mitochondrial protein processing	2	1.96078	0.0300353	AFG3L2, OMA1	99	6	19333	65.0943	1	0.559658	0.547644	GO:0034982	0.849013	0.844349	1.43649	0.160958	-0.678015	0.880456	#N/A	#N/A	0.937902	0.650821	#N/A	#N/A
GOTERM_BP_DIRECT	GO:0033108~mitochondrial respiratory chain complex assembly	2	1.96078	0.0349536	IMMP2L, OMA1	99	7	19333	55.7951	1	0.630293	0.616763	GO:0033108	1.51988	0.0754326	1.25348	0.203968	0.982909	0.604272	1.56481	0.0501821	#N/A	#N/A	1.12559	0.4173
GOTERM_BP_DIRECT	GO:0022900~electron transport chain	3	2.94118	0.0360961	QDPR, ETFDH, FDX1	99	59	19333	9.92964	1	0.630554	0.617018	GO:0022900	#N/A	#N/A	-0.870225	0.869657	1.05148	0.498286	#N/A	#N/A	#N/A	#N/A	#N/A	#N/A
GOTERM_BP_DIRECT	GO:0003374~dynamin family protein polymerization involved in mitochondrial fission	2	1.96078	0.0398473	OPA1, DNM1L	99	8	19333	48.8207	1	0.655136	0.641073	GO:0003374	#N/A	#N/A	#N/A	#N/A	#N/A	#N/A	#N/A	#N/A	#N/A	#N/A	#N/A	#N/A
GOTERM_BP_DIRECT	GO:0048312~intracellular distribution of mitochondria	2	1.96078	0.0398473	OPA1, DNM1L	99	8	19333	48.8207	1	0.655136	0.641073	GO:0048312	#N/A	#N/A	#N/A	#N/A	#N/A	#N/A	#N/A	#N/A	#N/A	#N/A	#N/A	#N/A
GOTERM_BP_DIRECT	GO:0042776~mitochondrial ATP synthesis coupled proton transport	3	2.94118	0.043036	NDUFA11, NDUFB4, SDHB	99	65	19333	9.01305	1	0.657801	0.64368	GO:0042776	1.38754	0.231283	0.833541	0.853586	#N/A	#N/A	1.50437	0.114396	#N/A	#N/A	1.49692	0.110411
GOTERM_BP_DIRECT	GO:0097345~mitochondrial outer membrane permeabilization	2	1.96078	0.0447164	BNIP3L, VDAC2	99	9	19333	43.3962	1	0.657801	0.64368	GO:0097345	1.23085	0.486783	-0.961092	0.645999	-0.946388	0.639393	#N/A	#N/A	-1.20535	0.292043	#N/A	#N/A
GOTERM_BP_DIRECT	GO:0010637~negative regulation of mitochondrial fusion	2	1.96078	0.0447164	DNM1L, OMA1	99	9	19333	43.3962	1	0.657801	0.64368	GO:0010637	#N/A	#N/A	#N/A	#N/A	#N/A	#N/A	#N/A	#N/A	#N/A	#N/A	#N/A	#N/A
GOTERM_BP_DIRECT	GO:0006108~malate metabolic process	2	1.96078	0.0447164	ME3, FH	99	9	19333	43.3962	1	0.657801	0.64368	GO:0006108	#N/A	#N/A	#N/A	#N/A	#N/A	#N/A	#N/A	#N/A	#N/A	#N/A	#N/A	#N/A
GOTERM_BP_DIRECT	GO:0035999~tetrahydrofolate interconversion	2	1.96078	0.049561	MTHFD1L, MTHFD2L	99	10	19333	39.0566	1	0.710374	0.695125	GO:0035999	#N/A	#N/A	#N/A	#N/A	#N/A	#N/A	#N/A	#N/A	#N/A	#N/A	#N/A	#N/A
GOTERM_BP_DIRECT	GO:0051402~neuron apoptotic process	3	2.94118	0.0555913	BCL2L1, CASP3, DIABLO	99	75	19333	7.81131	1	0.769307	0.752792	GO:0051402	#N/A	#N/A	#N/A	#N/A	#N/A	#N/A	1.05706	0.615176	#N/A	#N/A	1.27742	0.162687
GOTERM_BP_DIRECT	GO:0006457~protein folding	4	3.92157	0.0570466	HSPA9, LYRM7, DNAJA3, GRPEL1	99	172	19333	4.54146	1	0.769307	0.752792	GO:0006457	-1.32562	0.0823005	-0.959154	0.690862	-1.56479	0.0219817	-1.10617	0.408308	#N/A	#N/A	1.66182	0.0114543
GOTERM_BP_DIRECT	GO:0006090~pyruvate metabolic process	2	1.96078	0.0591774	PC, ME3	99	12	19333	32.5471	1	0.769307	0.752792	GO:0006090	0.897454	0.841012	-1.24287	0.194151	1.58302	0.0513241	#N/A	#N/A	-1.40505	0.0619147	1.2449	0.283815
GOTERM_BP_DIRECT	GO:0006734~NADH metabolic process	2	1.96078	0.0591774	PC, OGDH	99	12	19333	32.5471	1	0.769307	0.752792	GO:0006734	#N/A	#N/A	-1.02057	0.554878	1.63436	0.0861821	1.11288	0.581878	#N/A	#N/A	-1.06616	0.533534
GOTERM_BP_DIRECT	GO:0016485~protein processing	3	2.94118	0.0650474	AFG3L2, CASP3, PITRM1	99	82	19333	7.14449	1	0.826397	0.808657	GO:0016485	-1.63051	0.0544282	-1.92012	0.00235573	1.33907	0.116667	-1.5492	0.0713347	-1.91229	0.00195295	1.37138	0.0759636
GOTERM_BP_DIRECT	GO:0034551~mitochondrial respiratory chain complex III assembly	2	1.96078	0.0686976	UQCC1, LYRM7	99	14	19333	27.8975	1	0.853376	0.835057	GO:0034551	1.47102	0.245839	1.13808	0.451026	#N/A	#N/A	#N/A	#N/A	#N/A	#N/A	#N/A	#N/A
GOTERM_BP_DIRECT	GO:0046655~folic acid metabolic process	2	1.96078	0.0734218	SLC25A32, MTHFD2L	99	15	19333	26.0377	1	0.873251	0.854505	GO:0046655	-1.13024	0.590305	0.838395	0.773641	-1.07652	0.531059	-1.21671	0.457682	#N/A	#N/A	-1.25692	0.388184
GOTERM_BP_DIRECT	GO:0080009~mRNA methylation	2	1.96078	0.0734218	NSUN2, METTL8	99	15	19333	26.0377	1	0.873251	0.854505	GO:0080009	0.697995	0.92157	1.29708	0.282274	#N/A	#N/A	0.636315	0.9478	#N/A	#N/A	-0.504004	0.982836
GOTERM_BP_DIRECT	GO:0070131~positive regulation of mitochondrial translation	2	1.96078	0.0827993	RMND1, METTL8	99	17	19333	22.9745	1	0.964266	0.943566	GO:0070131	0.820985	0.855453	1.28695	0.29008	-1.35093	0.309994	#N/A	#N/A	#N/A	#N/A	#N/A	#N/A
GOTERM_BP_DIRECT	GO:1903146~regulation of mitophagy	2	1.96078	0.0874527	BNIP3L, DNM1L	99	18	19333	21.6981	1	0.989889	0.96864	GO:1903146	1.07348	0.660495	#N/A	#N/A	#N/A	#N/A	1.07009	0.631622	-0.936135	0.664003	0.912595	0.693427
GOTERM_BP_DIRECT	GO:1902236~negative regulation of endoplasmic reticulum stress-induced intrinsic apoptotic signaling pathway	2	1.96078	0.0920827	BCL2L1, OPA1	99	19	19333	20.5561	1	0.989889	0.96864	GO:1902236	-1.26244	0.453307	-1.94173	0.00911557	-1.11407	0.495014	#N/A	#N/A	#N/A	#N/A	1.39826	0.26928
GOTERM_BP_DIRECT	GO:0051259~protein oligomerization	2	1.96078	0.0920827	OPA1, DNM1L	99	19	19333	20.5561	1	0.989889	0.96864	GO:0051259	#N/A	#N/A	-1.26878	0.0871602	#N/A	#N/A	#N/A	#N/A	#N/A	#N/A	1.12421	0.383172
GOTERM_BP_DIRECT	GO:0000038~very long-chain fatty acid metabolic process	2	1.96078	0.0920827	ACAA1, ABCD3	99	19	19333	20.5561	1	0.989889	0.96864	GO:0000038	-1.30075	0.36506	-1.44102	0.12624	#N/A	#N/A	#N/A	#N/A	#N/A	#N/A	#N/A	#N/A
GOTERM_BP_DIRECT	GO:0055093~response to hyperoxia	2	1.96078	0.0966896	CAT, POLG	99	20	19333	19.5283	1	1	0.980287	GO:0055093	-1.44612	0.285428	#N/A	#N/A	1.48915	0.214894	#N/A	#N/A	-1.84142	0.0126717	#N/A	#N/A

### Sheet: P7F1_Genebody_Enh_CC
Category	Term	Count	Percentage	PValue	Genes	List.Total	Pop.Hits	Pop.Total	Fold.Enrichment	Bonferroni	Benjamini	FDR	ID	GSEA_NES_P3F1_ARMS	GSEA_padj_P3F1_ARMS	GSEA_NES_P3F1_PDX	GSEA_padj_P3F1_PDX	GSEA_NES_P3F1_Model	GSEA_padj_P3F1_Model	GSEA_NES_P7F1_ARMS	GSEA_padj_P7F1_ARMS	GSEA_NES_P7F1_PDX	GSEA_padj_P7F1_PDX	GSEA_NES_P7F1_Model	GSEA_padj_P7F1_Model
GOTERM_CC_DIRECT	GO:0005739~mitochondrion	84	82.3529	2.93499e-78	MTHFD1L, MTIF3, SIRT5, MRPS24, MMADHC, PISD, PDHX, FDX1, FH, SDHB, MTHFD2L, MRPS18A, UQCC1, BCKDHB, NARS2, GPD2, NDUFA11, BCL2L1, HSPA9, RMND1, CISD1, CLPB, DHTKD1, SUCLG2, DNM1L, ECI2, PITRM1, DIABLO, MRPS23, HINT2, OGDH, UNG, TXNRD1, MRPL17, AFG3L2, MRPS11, LETMD1, MRPS10, CMC2, MRPS33, TRIT1, POLG2, NSUN2, CAT, OPA1, GRPEL1, POLG, ABCD3, MTFR2, PGS1, MRPL13, ELAC2, MRPS28, MRPL30, SLC25A32, TH…	102	1451	20580	11.6804	3.37524e-76	3.37524e-76	3.08174e-76	GO:0005739	#N/A	#N/A	#N/A	#N/A	#N/A	#N/A	#N/A	#N/A	#N/A	#N/A	#N/A	#N/A
GOTERM_CC_DIRECT	GO:0005759~mitochondrial matrix	36	35.2941	5.37781e-35	MTHFD1L, SIRT5, PDHX, ETFDH, FDX1, FH, MTHFD2L, ELAC2, PRIMPOL, BCKDHB, NARS2, BCL2L1, HSPA9, ALDH1B1, DHTKD1, SUCLG2, ME3, PITRM1, OGDH, SARDH, PCCB, MIPEP, METTL15, TRMT5, ACOT11, DNAJA3, PC, PPM1K, DARS2, LARS2, LYRM7, TRIT1, POLG2, GRPEL1, POLG, PDP1	102	389	20580	18.6723	6.18448e-33	3.09224e-33	2.82335e-33	GO:0005759	#N/A	#N/A	#N/A	#N/A	#N/A	#N/A	#N/A	#N/A	#N/A	#N/A	#N/A	#N/A
GOTERM_CC_DIRECT	GO:0005743~mitochondrial inner membrane	33	32.3529	8.94776e-28	PGS1, MRPS24, MRPL13, PISD, ETFDH, SLC25A25, SDHB, MTHFD2L, MRPS28, MRPS18A, UQCC1, MRPL30, GPD2, NDUFA11, SLC25A32, BCL2L1, CHCHD6, MRPS23, MRPL17, MRPS11, AFG3L2, LETMD1, HADHB, MCUR1, MRPS10, OMA1, IMMP2L, MRPS33, MRPL54, SLC25A13, NDUFB4, OPA1, SPHK2	102	479	20580	13.9003	1.02899e-25	3.42997e-26	3.13172e-26	GO:0005743	#N/A	#N/A	#N/A	#N/A	#N/A	#N/A	#N/A	#N/A	#N/A	#N/A	#N/A	#N/A
GOTERM_CC_DIRECT	GO:0005741~mitochondrial outer membrane	13	12.7451	3.38627e-10	LETMD1, HADHB, CYB5B, BCL2L1, THG1L, BNIP3L, TOMM7, AGPAT4, CISD1, VDAC2, DNM1L, OPA1, HINT2	102	203	20580	12.9209	3.89421e-08	9.73551e-09	8.88895e-09	GO:0005741	#N/A	#N/A	#N/A	#N/A	#N/A	#N/A	#N/A	#N/A	#N/A	#N/A	#N/A	#N/A
GOTERM_CC_DIRECT	GO:0005763~mitochondrial small ribosomal subunit	7	6.86275	1.19609e-08	MRPS18A, MRPS33, MRPS24, MRPS11, MRPS23, MRPS10, MRPS28	102	33	20580	42.7986	1.3755e-06	2.75101e-07	2.51179e-07	GO:0005763	#N/A	#N/A	#N/A	#N/A	#N/A	#N/A	#N/A	#N/A	#N/A	#N/A	#N/A	#N/A
GOTERM_CC_DIRECT	GO:0042645~mitochondrial nucleoid	7	6.86275	9.60786e-08	HSPA9, POLG2, VDAC2, DNAJA3, HADHB, POLG, ELAC2	102	46	20580	30.7033	1.1049e-05	1.84151e-06	1.68137e-06	GO:0042645	#N/A	#N/A	#N/A	#N/A	#N/A	#N/A	#N/A	#N/A	#N/A	#N/A	#N/A	#N/A
GOTERM_CC_DIRECT	GO:0031966~mitochondrial membrane	9	8.82353	8.74793e-07	LYRM7, ETFDH, VDAC2, OPA1, DNM1L, CCDC90B, SDHB, OGDH, OMA1	102	153	20580	11.8685	0.000100596	1.43716e-05	1.31219e-05	GO:0031966	#N/A	#N/A	#N/A	#N/A	#N/A	#N/A	#N/A	#N/A	#N/A	#N/A	#N/A	#N/A
GOTERM_CC_DIRECT	GO:0005762~mitochondrial large ribosomal subunit	5	4.90196	0.000176781	MRPS18A, MRPL30, MRPL54, MRPL13, MRPL17	102	57	20580	17.6987	0.0201263	0.00254123	0.00232025	GO:0005762	#N/A	#N/A	#N/A	#N/A	#N/A	#N/A	#N/A	#N/A	#N/A	#N/A	#N/A	#N/A
GOTERM_CC_DIRECT	GO:0005840~ribosome	7	6.86275	0.000232557	MRPS18A, MRPS33, MRPL13, MRPL17, MRPS11, MRPS23, MRPS28	102	176	20580	8.02473	0.0263926	0.00273457	0.00249678	GO:0005840	#N/A	#N/A	#N/A	#N/A	#N/A	#N/A	#N/A	#N/A	#N/A	#N/A	#N/A	#N/A
GOTERM_CC_DIRECT	GO:0005777~peroxisome	6	5.88235	0.000237789	CAT, ECI2, DNM1L, ACAA1, ABCD3, HSDL2	102	113	20580	10.7132	0.0269784	0.00273457	0.00249678	GO:0005777	#N/A	#N/A	#N/A	#N/A	#N/A	#N/A	#N/A	#N/A	#N/A	#N/A	#N/A	#N/A
GOTERM_CC_DIRECT	GO:0005758~mitochondrial intermembrane space	5	4.90196	0.00101055	SIRT5, CLPB, CAT, OPA1, DIABLO	102	90	20580	11.2092	0.109767	0.0105648	0.00964615	GO:0005758	#N/A	#N/A	#N/A	#N/A	#N/A	#N/A	#N/A	#N/A	#N/A	#N/A	#N/A	#N/A
GOTERM_CC_DIRECT	GO:0005782~peroxisomal matrix	4	3.92157	0.00224941	CAT, ECI2, ACAA1, ABCD3	102	53	20580	15.2275	0.228156	0.0215568	0.0196823	GO:0005782	#N/A	#N/A	#N/A	#N/A	#N/A	#N/A	#N/A	#N/A	#N/A	#N/A	#N/A	#N/A
GOTERM_CC_DIRECT	GO:0005744~mitochondrial inner membrane presequence translocase complex	3	2.94118	0.0027362	HSPA9, DNAJC15, GRPEL1	102	16	20580	37.8309	0.27028	0.0242048	0.0221001	GO:0005744	#N/A	#N/A	#N/A	#N/A	#N/A	#N/A	#N/A	#N/A	#N/A	#N/A	#N/A	#N/A
GOTERM_CC_DIRECT	GO:0005760~gamma DNA polymerase complex	2	1.96078	0.00979151	POLG2, POLG	102	2	20580	201.765	0.677474	0.0804302	0.0734363	GO:0005760	#N/A	#N/A	#N/A	#N/A	#N/A	#N/A	#N/A	#N/A	#N/A	#N/A	#N/A	#N/A
GOTERM_CC_DIRECT	GO:0031305~integral component of mitochondrial inner membrane	3	2.94118	0.0172678	PISD, ETFDH, MCUR1	102	41	20580	14.7633	0.86509	0.132387	0.120875	GO:0031305	#N/A	#N/A	#N/A	#N/A	#N/A	#N/A	#N/A	#N/A	#N/A	#N/A	#N/A	#N/A
GOTERM_CC_DIRECT	GO:0001405~presequence translocase-associated import motor	2	1.96078	0.0243011	DNAJC15, GRPEL1	102	5	20580	80.7059	0.940936	0.174664	0.159476	GO:0001405	#N/A	#N/A	#N/A	#N/A	#N/A	#N/A	#N/A	#N/A	#N/A	#N/A	#N/A	#N/A
GOTERM_CC_DIRECT	GO:0005740~mitochondrial envelope	2	1.96078	0.0526916	BNIP3L, HADHB	102	11	20580	36.6845	0.998021	0.356443	0.325448	GO:0005740	#N/A	#N/A	#N/A	#N/A	#N/A	#N/A	#N/A	#N/A	#N/A	#N/A	#N/A	#N/A
GOTERM_CC_DIRECT	GO:0001401~mitochondrial sorting and assembly machinery complex	2	1.96078	0.0619721	HSPA9, CHCHD6	102	13	20580	31.0407	0.999362	0.395933	0.361504	GO:0001401	#N/A	#N/A	#N/A	#N/A	#N/A	#N/A	#N/A	#N/A	#N/A	#N/A	#N/A	#N/A
GOTERM_CC_DIRECT	GO:0015934~large ribosomal subunit	2	1.96078	0.0847814	MRPL30, MRPL17	102	18	20580	22.4183	0.999962	0.513151	0.468529	GO:0015934	#N/A	#N/A	#N/A	#N/A	#N/A	#N/A	#N/A	#N/A	#N/A	#N/A	#N/A	#N/A

### Sheet: P7F1_Genebody_Enh_MF
Category	Term	Count	Percentage	PValue	Genes	List.Total	Pop.Hits	Pop.Total	Fold.Enrichment	Bonferroni	Benjamini	FDR	ID	GSEA_NES_P3F1_ARMS	GSEA_padj_P3F1_ARMS	GSEA_NES_P3F1_PDX	GSEA_padj_P3F1_PDX	GSEA_NES_P3F1_Model	GSEA_padj_P3F1_Model	GSEA_NES_P7F1_ARMS	GSEA_padj_P7F1_ARMS	GSEA_NES_P7F1_PDX	GSEA_padj_P7F1_PDX	GSEA_NES_P7F1_Model	GSEA_padj_P7F1_Model
GOTERM_MF_DIRECT	GO:0003735~structural constituent of ribosome	9	8.82353	7.29657e-06	MRPS18A, MRPL30, MRPS33, MRPL54, MRPS24, MRPL13, MRPL17, MRPS11, MRPS23	101	189	18908	8.91466	0.00169138	0.0016928	0.00167092	GO:0003735	#N/A	#N/A	#N/A	#N/A	#N/A	#N/A	#N/A	#N/A	#N/A	#N/A	#N/A	#N/A
GOTERM_MF_DIRECT	GO:0009055~electron carrier activity	5	4.90196	0.000516792	CYB5B, QDPR, ETFDH, FDX1, SDHB	101	70	18908	13.372	0.113014	0.0599478	0.0591726	GO:0009055	#N/A	#N/A	#N/A	#N/A	#N/A	#N/A	#N/A	#N/A	#N/A	#N/A	#N/A	#N/A
GOTERM_MF_DIRECT	GO:0047617~acyl-CoA hydrolase activity	3	2.94118	0.00357617	ACOT11, ACOT7, ABCD3	101	17	18908	33.0367	0.564455	0.276557	0.272981	GO:0047617	#N/A	#N/A	#N/A	#N/A	#N/A	#N/A	#N/A	#N/A	#N/A	#N/A	#N/A	#N/A
GOTERM_MF_DIRECT	GO:0004222~metalloendopeptidase activity	5	4.90196	0.00503065	MIPEP, YBEY, AFG3L2, PITRM1, OMA1	101	130	18908	7.2003	0.689651	0.291778	0.288005	GO:0004222	#N/A	#N/A	#N/A	#N/A	#N/A	#N/A	#N/A	#N/A	#N/A	#N/A	#N/A	#N/A
GOTERM_MF_DIRECT	GO:0003887~DNA-directed DNA polymerase activity	3	2.94118	0.00828579	POLG2, POLG, PRIMPOL	101	26	18908	21.6009	0.854897	0.302156	0.298249	GO:0003887	#N/A	#N/A	#N/A	#N/A	#N/A	#N/A	#N/A	#N/A	#N/A	#N/A	#N/A	#N/A
GOTERM_MF_DIRECT	GO:0051537~2 iron, 2 sulfur cluster binding	3	2.94118	0.00891802	CISD1, FDX1, SDHB	101	27	18908	20.8009	0.874853	0.302156	0.298249	GO:0051537	#N/A	#N/A	#N/A	#N/A	#N/A	#N/A	#N/A	#N/A	#N/A	#N/A	#N/A	#N/A
GOTERM_MF_DIRECT	GO:0016491~oxidoreductase activity	6	5.88235	0.00911678	TXNRD1, ETFDH, VDAC2, ALDH1B1, HSDL2, SARDH	101	241	18908	4.66078	0.880542	0.302156	0.298249	GO:0016491	#N/A	#N/A	#N/A	#N/A	#N/A	#N/A	#N/A	#N/A	#N/A	#N/A	#N/A	#N/A
GOTERM_MF_DIRECT	GO:0005524~ATP binding	16	15.6863	0.0152781	PCCB, MTHFD1L, PGS1, AFG3L2, PC, DNAJA3, DARS2, NARS2, THG1L, HSPA9, LARS2, TRIT1, CLPB, SUCLG2, ABCD3, SPHK2	101	1541	18908	1.94376	0.971897	0.366174	0.361439	GO:0005524	#N/A	#N/A	#N/A	#N/A	#N/A	#N/A	#N/A	#N/A	#N/A	#N/A	#N/A	#N/A
GOTERM_MF_DIRECT	GO:0004591~oxoglutarate dehydrogenase (succinyl-transferring) activity	2	1.96078	0.0157834	DHTKD1, OGDH	101	3	18908	124.805	0.975052	0.366174	0.361439	GO:0004591	#N/A	#N/A	#N/A	#N/A	#N/A	#N/A	#N/A	#N/A	#N/A	#N/A	#N/A	#N/A
GOTERM_MF_DIRECT	GO:0050633~acetyl-CoA C-myristoyltransferase activity	2	1.96078	0.0157834	HADHB, ACAA1	101	3	18908	124.805	0.975052	0.366174	0.361439	GO:0050633	#N/A	#N/A	#N/A	#N/A	#N/A	#N/A	#N/A	#N/A	#N/A	#N/A	#N/A	#N/A
GOTERM_MF_DIRECT	GO:0004488~methylenetetrahydrofolate dehydrogenase (NADP+) activity	2	1.96078	0.0209895	MTHFD1L, MTHFD2L	101	4	18908	93.604	0.992711	0.425776	0.42027	GO:0004488	#N/A	#N/A	#N/A	#N/A	#N/A	#N/A	#N/A	#N/A	#N/A	#N/A	#N/A	#N/A
GOTERM_MF_DIRECT	GO:0016874~ligase activity	3	2.94118	0.0226795	PCCB, SUCLG2, PC	101	44	18908	12.7642	0.995118	0.425776	0.42027	GO:0016874	#N/A	#N/A	#N/A	#N/A	#N/A	#N/A	#N/A	#N/A	#N/A	#N/A	#N/A	#N/A
GOTERM_MF_DIRECT	GO:0003988~acetyl-CoA C-acyltransferase activity	2	1.96078	0.0261683	HADHB, ACAA1	101	5	18908	74.8832	0.997871	0.425776	0.42027	GO:0003988	#N/A	#N/A	#N/A	#N/A	#N/A	#N/A	#N/A	#N/A	#N/A	#N/A	#N/A	#N/A
GOTERM_MF_DIRECT	GO:0003985~acetyl-CoA C-acetyltransferase activity	2	1.96078	0.0313201	HADHB, ACAA1	101	6	18908	62.4026	0.999378	0.425776	0.42027	GO:0003985	#N/A	#N/A	#N/A	#N/A	#N/A	#N/A	#N/A	#N/A	#N/A	#N/A	#N/A	#N/A
GOTERM_MF_DIRECT	GO:0043169~cation binding	2	1.96078	0.0313201	PPM1K, PDP1	101	6	18908	62.4026	0.999378	0.425776	0.42027	GO:0043169	#N/A	#N/A	#N/A	#N/A	#N/A	#N/A	#N/A	#N/A	#N/A	#N/A	#N/A	#N/A
GOTERM_MF_DIRECT	GO:0051082~unfolded protein binding	4	3.92157	0.0323152	HSPA9, AFG3L2, DNAJA3, GRPEL1	101	131	18908	5.71627	0.99951	0.425776	0.42027	GO:0051082	#N/A	#N/A	#N/A	#N/A	#N/A	#N/A	#N/A	#N/A	#N/A	#N/A	#N/A	#N/A
GOTERM_MF_DIRECT	GO:0003824~catalytic activity	4	3.92157	0.0329432	BCKDHB, CLYBL, ECI2, ANGEL2	101	132	18908	5.67297	0.999578	0.425776	0.42027	GO:0003824	#N/A	#N/A	#N/A	#N/A	#N/A	#N/A	#N/A	#N/A	#N/A	#N/A	#N/A	#N/A
GOTERM_MF_DIRECT	GO:0036042~long-chain fatty acyl-CoA binding	2	1.96078	0.0364448	ACOT11, ACOT7	101	7	18908	53.488	0.999818	0.425776	0.42027	GO:0036042	#N/A	#N/A	#N/A	#N/A	#N/A	#N/A	#N/A	#N/A	#N/A	#N/A	#N/A	#N/A
GOTERM_MF_DIRECT	GO:0048039~ubiquinone binding	2	1.96078	0.0364448	ETFDH, SDHB	101	7	18908	53.488	0.999818	0.425776	0.42027	GO:0048039	#N/A	#N/A	#N/A	#N/A	#N/A	#N/A	#N/A	#N/A	#N/A	#N/A	#N/A	#N/A
GOTERM_MF_DIRECT	GO:0042803~protein homodimerization activity	9	8.82353	0.0367048	DARS2, MTHFD1L, BCL2L1, BNIP3L, ACOT7, CAT, DNM1L, GRPEL1, ABCD3	101	719	18908	2.34335	0.999829	0.425776	0.42027	GO:0042803	#N/A	#N/A	#N/A	#N/A	#N/A	#N/A	#N/A	#N/A	#N/A	#N/A	#N/A	#N/A
GOTERM_MF_DIRECT	GO:0030976~thiamine pyrophosphate binding	2	1.96078	0.0415427	DHTKD1, OGDH	101	8	18908	46.802	0.999947	0.458948	0.453013	GO:0030976	#N/A	#N/A	#N/A	#N/A	#N/A	#N/A	#N/A	#N/A	#N/A	#N/A	#N/A	#N/A
GOTERM_MF_DIRECT	GO:0031072~heat shock protein binding	3	2.94118	0.0503495	HSPA9, DNAJA3, OGDH	101	68	18908	8.25917	0.999994	0.499366	0.492909	GO:0031072	#N/A	#N/A	#N/A	#N/A	#N/A	#N/A	#N/A	#N/A	#N/A	#N/A	#N/A	#N/A
GOTERM_MF_DIRECT	GO:0050660~flavin adenine dinucleotide binding	3	2.94118	0.0503495	TXNRD1, ETFDH, VDAC2	101	68	18908	8.25917	0.999994	0.499366	0.492909	GO:0050660	#N/A	#N/A	#N/A	#N/A	#N/A	#N/A	#N/A	#N/A	#N/A	#N/A	#N/A	#N/A
GOTERM_MF_DIRECT	GO:0070181~small ribosomal subunit rRNA binding	2	1.96078	0.0516586	MRPS18A, MRPS11	101	10	18908	37.4416	0.999995	0.499366	0.492909	GO:0070181	#N/A	#N/A	#N/A	#N/A	#N/A	#N/A	#N/A	#N/A	#N/A	#N/A	#N/A	#N/A
GOTERM_MF_DIRECT	GO:0000049~tRNA binding	3	2.94118	0.0613196	DARS2, THG1L, NSUN2	101	76	18908	7.38979	1	0.569046	0.561688	GO:0000049	#N/A	#N/A	#N/A	#N/A	#N/A	#N/A	#N/A	#N/A	#N/A	#N/A	#N/A	#N/A
GOTERM_MF_DIRECT	GO:0016747~transferase activity, transferring acyl groups other than amino-acyl groups	2	1.96078	0.0666345	HADHB, ACAA1	101	13	18908	28.8012	1	0.594584	0.586896	GO:0016747	#N/A	#N/A	#N/A	#N/A	#N/A	#N/A	#N/A	#N/A	#N/A	#N/A	#N/A	#N/A
GOTERM_MF_DIRECT	GO:0044877~macromolecular complex binding	6	5.88235	0.0692625	BCKDHB, SUCLG2, CASP3, DNAJA3, OPA1, DNM1L	101	415	18908	2.70662	1	0.595145	0.587449	GO:0044877	#N/A	#N/A	#N/A	#N/A	#N/A	#N/A	#N/A	#N/A	#N/A	#N/A	#N/A	#N/A
GOTERM_MF_DIRECT	GO:0004812~aminoacyl-tRNA ligase activity	2	1.96078	0.0764881	DARS2, NARS2	101	15	18908	24.9611	1	0.611905	0.603992	GO:0004812	#N/A	#N/A	#N/A	#N/A	#N/A	#N/A	#N/A	#N/A	#N/A	#N/A	#N/A	#N/A
GOTERM_MF_DIRECT	GO:0102991~myristoyl-CoA hydrolase activity	2	1.96078	0.0764881	ACOT11, ACOT7	101	15	18908	24.9611	1	0.611905	0.603992	GO:0102991	#N/A	#N/A	#N/A	#N/A	#N/A	#N/A	#N/A	#N/A	#N/A	#N/A	#N/A	#N/A
GOTERM_MF_DIRECT	GO:0008289~lipid binding	4	3.92157	0.0857033	ACOT11, OPA1, DNM1L, OMA1	101	196	18908	3.82057	1	0.625231	0.617146	GO:0008289	#N/A	#N/A	#N/A	#N/A	#N/A	#N/A	#N/A	#N/A	#N/A	#N/A	#N/A	#N/A
GOTERM_MF_DIRECT	GO:0043024~ribosomal small subunit binding	2	1.96078	0.0862387	UNG, MTIF3	101	17	18908	22.0245	1	0.625231	0.617146	GO:0043024	#N/A	#N/A	#N/A	#N/A	#N/A	#N/A	#N/A	#N/A	#N/A	#N/A	#N/A	#N/A
GOTERM_MF_DIRECT	GO:0016290~palmitoyl-CoA hydrolase activity	2	1.96078	0.0862387	ACOT11, ACOT7	101	17	18908	22.0245	1	0.625231	0.617146	GO:0016290	#N/A	#N/A	#N/A	#N/A	#N/A	#N/A	#N/A	#N/A	#N/A	#N/A	#N/A	#N/A
GOTERM_MF_DIRECT	GO:0000062~fatty-acyl-CoA binding	2	1.96078	0.0958874	ACOT7, ECI2	101	19	18908	19.7061	1	0.674117	0.6654	GO:0000062	#N/A	#N/A	#N/A	#N/A	#N/A	#N/A	#N/A	#N/A	#N/A	#N/A	#N/A	#N/A

### Sheet: P3F1+P7F1_Genebody_Enh_BP
Category	Term	Count	Percentage	PValue	Genes	List.Total	Pop.Hits	Pop.Total	Fold.Enrichment	Bonferroni	Benjamini	FDR	ID	GSEA_NES_P3F1_ARMS	GSEA_padj_P3F1_ARMS	GSEA_NES_P3F1_PDX	GSEA_padj_P3F1_PDX	GSEA_NES_P3F1_Model	GSEA_padj_P3F1_Model	GSEA_NES_P7F1_ARMS	GSEA_padj_P7F1_ARMS	GSEA_NES_P7F1_PDX	GSEA_padj_P7F1_PDX	GSEA_NES_P7F1_Model	GSEA_padj_P7F1_Model
GOTERM_BP_DIRECT	GO:0006264~mitochondrial DNA replication	2	10	0.00978667	POLG2, DNAJA3	20	10	19333	193.33	0.70752	0.611667	0.611667	GO:0006264	0.971077	0.748146	1.0279	0.565826	0.958875	0.61958	#N/A	#N/A	#N/A	#N/A	#N/A	#N/A
GOTERM_BP_DIRECT	GO:0035999~tetrahydrofolate interconversion	2	10	0.00978667	MTHFD1L, MTHFD2L	20	10	19333	193.33	0.70752	0.611667	0.611667	GO:0035999	#N/A	#N/A	#N/A	#N/A	#N/A	#N/A	#N/A	#N/A	#N/A	#N/A	#N/A	#N/A
GOTERM_BP_DIRECT	GO:0022904~respiratory electron transport chain	2	10	0.0214109	IMMP2L, POLG2	20	22	19333	87.8773	0.933159	0.870228	0.870228	GO:0022904	1.15594	0.509451	0.946581	0.692586	#N/A	#N/A	#N/A	#N/A	#N/A	#N/A	1.2865	0.214492
GOTERM_BP_DIRECT	GO:0030488~tRNA methylation	2	10	0.0319528	TRMT5, NSUN2	20	33	19333	58.5848	0.982739	0.870228	0.870228	GO:0030488	1.00673	0.713837	#N/A	#N/A	-1.05079	0.529764	0.901129	0.80507	1.79053	0.0121328	#N/A	#N/A
GOTERM_BP_DIRECT	GO:0006730~one-carbon metabolic process	2	10	0.0348091	MTHFD1L, MTHFD2L	20	36	19333	53.7028	0.98807	0.870228	0.870228	GO:0006730	-0.781112	0.916749	#N/A	#N/A	-0.915158	0.670202	0.732641	0.912283	-1.34965	0.173001	#N/A	#N/A
GOTERM_BP_DIRECT	GO:0032543~mitochondrial translation	2	10	0.0902866	MRPL13, MRPS11	20	96	19333	20.1385	0.999993	1	1	GO:0032543	1.3433	0.211919	1.63867	0.00709356	-1.39982	0.13773	#N/A	#N/A	1.22857	0.186635	-0.565646	1

### Sheet: P3F1+P7F1_Genebody_Enh_CC
Category	Term	Count	Percentage	PValue	Genes	List.Total	Pop.Hits	Pop.Total	Fold.Enrichment	Bonferroni	Benjamini	FDR	ID	GSEA_NES_P3F1_ARMS	GSEA_padj_P3F1_ARMS	GSEA_NES_P3F1_PDX	GSEA_padj_P3F1_PDX	GSEA_NES_P3F1_Model	GSEA_padj_P3F1_Model	GSEA_NES_P7F1_ARMS	GSEA_padj_P7F1_ARMS	GSEA_NES_P7F1_PDX	GSEA_padj_P7F1_PDX	GSEA_NES_P7F1_Model	GSEA_padj_P7F1_Model
GOTERM_CC_DIRECT	GO:0005739~mitochondrion	17	85	2.69224e-16	MTHFD1L, METTL15, PGS1, MRPL13, MRPS11, PDHX, DNAJA3, MTHFD2L, BCKDHB, CHCHD6, POLG2, MSRB3, CISD1, SLC25A13, NSUN2, SUCLG2, ACOT7	20	1451	20580	12.0558	8.88178e-15	1.07689e-14	1.04997e-14	GO:0005739	#N/A	#N/A	#N/A	#N/A	#N/A	#N/A	#N/A	#N/A	#N/A	#N/A	#N/A	#N/A
GOTERM_CC_DIRECT	GO:0005759~mitochondrial matrix	9	45	9.55756e-10	BCKDHB, MTHFD1L, METTL15, POLG2, TRMT5, PDHX, SUCLG2, DNAJA3, MTHFD2L	20	389	20580	23.8072	3.82302e-08	1.91151e-08	1.86372e-08	GO:0005759	#N/A	#N/A	#N/A	#N/A	#N/A	#N/A	#N/A	#N/A	#N/A	#N/A	#N/A	#N/A
GOTERM_CC_DIRECT	GO:0005743~mitochondrial inner membrane	7	35	3.23132e-06	IMMP2L, PGS1, CHCHD6, SLC25A13, MRPL13, MRPS11, MTHFD2L	20	479	20580	15.0376	0.000129245	4.30843e-05	4.20072e-05	GO:0005743	#N/A	#N/A	#N/A	#N/A	#N/A	#N/A	#N/A	#N/A	#N/A	#N/A	#N/A	#N/A
GOTERM_CC_DIRECT	GO:0042645~mitochondrial nucleoid	2	10	0.0416427	POLG2, DNAJA3	20	46	20580	44.7391	0.817569	0.416427	0.406016	GO:0042645	#N/A	#N/A	#N/A	#N/A	#N/A	#N/A	#N/A	#N/A	#N/A	#N/A	#N/A	#N/A

### Sheet: P3F1+P7F1_Genebody_Enh_MF
Category	Term	Count	Percentage	PValue	Genes	List.Total	Pop.Hits	Pop.Total	Fold.Enrichment	Bonferroni	Benjamini	FDR	ID	GSEA_NES_P3F1_ARMS	GSEA_padj_P3F1_ARMS	GSEA_NES_P3F1_PDX	GSEA_padj_P3F1_PDX	GSEA_NES_P3F1_Model	GSEA_padj_P3F1_Model	GSEA_NES_P7F1_ARMS	GSEA_padj_P7F1_ARMS	GSEA_NES_P7F1_PDX	GSEA_padj_P7F1_PDX	GSEA_NES_P7F1_Model	GSEA_padj_P7F1_Model
GOTERM_MF_DIRECT	GO:0004488~methylenetetrahydrofolate dehydrogenase (NADP+) activity	2	10	0.00401373	MTHFD1L, MTHFD2L	20	4	18908	472.7	0.233131	0.264906	0.264906	GO:0004488	#N/A	#N/A	#N/A	#N/A	#N/A	#N/A	#N/A	#N/A	#N/A	#N/A	#N/A	#N/A
GOTERM_MF_DIRECT	GO:0016746~transferase activity, transferring acyl groups	2	10	0.0519595	AGPAT4, PDHX	20	53	18908	35.6755	0.970449	1	1	GO:0016746	#N/A	#N/A	#N/A	#N/A	#N/A	#N/A	#N/A	#N/A	#N/A	#N/A	#N/A	#N/A
GOTERM_MF_DIRECT	GO:0044877~macromolecular complex binding	3	15	0.0642787	BCKDHB, SUCLG2, DNAJA3	20	415	18908	6.83422	0.987536	1	1	GO:0044877	#N/A	#N/A	#N/A	#N/A	#N/A	#N/A	#N/A	#N/A	#N/A	#N/A	#N/A	#N/A
GOTERM_MF_DIRECT	GO:0008168~methyltransferase activity	2	10	0.0995355	METTL15, NSUN2	20	104	18908	18.1808	0.999012	1	1	GO:0008168	#N/A	#N/A	#N/A	#N/A	#N/A	#N/A	#N/A	#N/A	#N/A	#N/A	#N/A	#N/A

### Sheet: P3F1_GeneBody_Enh_BP
Category	Term	Count	Percentage	PValue	Genes	List.Total	Pop.Hits	Pop.Total	Fold.Enrichment	Bonferroni	Benjamini	FDR	ID	GSEA_NES_P3F1_ARMS	GSEA_padj_P3F1_ARMS	GSEA_NES_P3F1_PDX	GSEA_padj_P3F1_PDX	GSEA_NES_P3F1_Model	GSEA_padj_P3F1_Model	GSEA_NES_P7F1_ARMS	GSEA_padj_P7F1_ARMS	GSEA_NES_P7F1_PDX	GSEA_padj_P7F1_PDX	GSEA_NES_P7F1_Model	GSEA_padj_P7F1_Model
GOTERM_BP_DIRECT	GO:0035999~tetrahydrofolate interconversion	2	7.69231	0.0128592	MTHFD1L, MTHFD2L	26	10	19333	148.715	0.846903	0.932295	0.932295	GO:0035999	#N/A	#N/A	#N/A	#N/A	#N/A	#N/A	#N/A	#N/A	#N/A	#N/A	#N/A	#N/A
GOTERM_BP_DIRECT	GO:0006264~mitochondrial DNA replication	2	7.69231	0.0128592	POLG2, DNAJA3	26	10	19333	148.715	0.846903	0.932295	0.932295	GO:0006264	0.971077	0.748146	1.0279	0.565826	0.958875	0.61958	#N/A	#N/A	#N/A	#N/A	#N/A	#N/A
GOTERM_BP_DIRECT	GO:0022904~respiratory electron transport chain	2	7.69231	0.0280809	IMMP2L, POLG2	26	22	19333	67.5979	0.983917	1	1	GO:0022904	1.15594	0.509451	0.946581	0.692586	#N/A	#N/A	#N/A	#N/A	#N/A	#N/A	1.2865	0.214492
GOTERM_BP_DIRECT	GO:0030488~tRNA methylation	2	7.69231	0.0418358	TRMT5, NSUN2	26	33	19333	45.0653	0.997964	1	1	GO:0030488	1.00673	0.713837	#N/A	#N/A	-1.05079	0.529764	0.901129	0.80507	1.79053	0.0121328	#N/A	#N/A
GOTERM_BP_DIRECT	GO:0006730~one-carbon metabolic process	2	7.69231	0.0455547	MTHFD1L, MTHFD2L	26	36	19333	41.3098	0.998841	1	1	GO:0006730	-0.781112	0.916749	#N/A	#N/A	-0.915158	0.670202	0.732641	0.912283	-1.34965	0.173001	#N/A	#N/A

### Sheet: P3F1_Genebody_Enh_CC
Category	Term	Count	Percentage	PValue	Genes	List.Total	Pop.Hits	Pop.Total	Fold.Enrichment	Bonferroni	Benjamini	FDR	ID	GSEA_NES_P3F1_ARMS	GSEA_padj_P3F1_ARMS	GSEA_NES_P3F1_PDX	GSEA_padj_P3F1_PDX	GSEA_NES_P3F1_Model	GSEA_padj_P3F1_Model	GSEA_NES_P7F1_ARMS	GSEA_padj_P7F1_ARMS	GSEA_NES_P7F1_PDX	GSEA_padj_P7F1_PDX	GSEA_NES_P7F1_Model	GSEA_padj_P7F1_Model
GOTERM_CC_DIRECT	GO:0005739~mitochondrion	23	88.4615	7.31366e-23	MTHFD1L, GRPEL2, METTL15, PGS1, MRPL13, MRPS11, PDHX, DNAJA3, MTHFD2L, BCKDHB, ALDH7A1, MECR, CHCHD6, MSRB3, POLG2, CISD1, SLC25A13, NSUN2, SUCLG2, ACOT7, HSCB, GATM, NDUFAF6	26	1451	20580	12.5468	3.14487e-21	3.14487e-21	3.14487e-21	GO:0005739	#N/A	#N/A	#N/A	#N/A	#N/A	#N/A	#N/A	#N/A	#N/A	#N/A	#N/A	#N/A
GOTERM_CC_DIRECT	GO:0005759~mitochondrial matrix	11	42.3077	1.31752e-11	BCKDHB, MTHFD1L, ALDH7A1, METTL15, MECR, POLG2, TRMT5, PDHX, SUCLG2, DNAJA3, MTHFD2L	26	389	20580	22.3828	5.66535e-10	2.83267e-10	2.83267e-10	GO:0005759	#N/A	#N/A	#N/A	#N/A	#N/A	#N/A	#N/A	#N/A	#N/A	#N/A	#N/A	#N/A
GOTERM_CC_DIRECT	GO:0005743~mitochondrial inner membrane	9	34.6154	6.20463e-08	IMMP2L, PGS1, CHCHD6, SLC25A13, MRPL13, MRPS11, GATM, NDUFAF6, MTHFD2L	26	479	20580	14.8723	2.66799e-06	8.8933e-07	8.8933e-07	GO:0005743	#N/A	#N/A	#N/A	#N/A	#N/A	#N/A	#N/A	#N/A	#N/A	#N/A	#N/A	#N/A
GOTERM_CC_DIRECT	GO:0042645~mitochondrial nucleoid	2	7.69231	0.054437	POLG2, DNAJA3	26	46	20580	34.4147	0.909907	0.585197	0.585197	GO:0042645	#N/A	#N/A	#N/A	#N/A	#N/A	#N/A	#N/A	#N/A	#N/A	#N/A	#N/A	#N/A

### Sheet: P3F1_Genebody_Enh_MF
Category	Term	Count	Percentage	PValue	Genes	List.Total	Pop.Hits	Pop.Total	Fold.Enrichment	Bonferroni	Benjamini	FDR	ID	GSEA_NES_P3F1_ARMS	GSEA_padj_P3F1_ARMS	GSEA_NES_P3F1_PDX	GSEA_padj_P3F1_PDX	GSEA_NES_P3F1_Model	GSEA_padj_P3F1_Model	GSEA_NES_P7F1_ARMS	GSEA_padj_P7F1_ARMS	GSEA_NES_P7F1_PDX	GSEA_padj_P7F1_PDX	GSEA_NES_P7F1_Model	GSEA_padj_P7F1_Model
GOTERM_MF_DIRECT	GO:0004488~methylenetetrahydrofolate dehydrogenase (NADP+) activity	2	7.69231	0.0052787	MTHFD1L, MTHFD2L	26	4	18908	363.615	0.334713	0.40646	0.40646	GO:0004488	#N/A	#N/A	#N/A	#N/A	#N/A	#N/A	#N/A	#N/A	#N/A	#N/A	#N/A	#N/A
GOTERM_MF_DIRECT	GO:0016746~transferase activity, transferring acyl groups	2	7.69231	0.0678105	AGPAT4, PDHX	26	53	18908	27.4427	0.995514	1	1	GO:0016746	#N/A	#N/A	#N/A	#N/A	#N/A	#N/A	#N/A	#N/A	#N/A	#N/A	#N/A	#N/A
