## Supplemental Table S7 for "*PAX* fusion proteins deregulate gene networks controlling mitochondrial translation in pediatric rhabdomyosarcoma"

### Sheet: SJRHB013758_X2 
Table S7. Preclinical testing of rhabdomyosarcoma orthotopic xenografts.
Mouse ID	1Treatment Group	Reason Off Study	Tx Duration (Days)	2Enrollment	Course 1 wk 1	Course 1 wk 2	Course 1 wk 3	Course 2 wk 1	Course 2 wk 2	Course 2 wk 3	Course 3 wk 1	Course 3 wk 2	Course 3 wk 3	Course 4 wk 1	Course 4 wk 2	Course 4 wk 3
Z91	control	Tumor > 20%	16	70700000	6540000	608200000	-	-	-	-	-	-	-	-	-	-		p value comparison between treatment groups	p value
AA7	control	Tumor > 20%	16	18400000	128000000	341600000	-	-	-	-	-	-	-	-	-	-		control vs roblitinib	0.1744
AB3	control	Tumor > 20%	23	92000	2680000	417900000	824400000	-	-	-	-	-	-	-	-	-		control vs tigecycline	0.3143
AC1	control	Tumor > 20%	16	152000000	415000000	1421000000	-	-	-	-	-	-	-	-	-	-		control vs tigecycline + roblitinib	0.8926
AC3	control	Tumor > 20%	18	23100000	81900000	170600000	146600000	-	-	-	-	-	-	-	-	-		control vs vincristine + irinotecan	0.4065
AC6	control	Tumor > 20%	12	197000	61300000	373800000	-	-	-	-	-	-	-	-	-	-		control vs roblitinib + vincristine + irinotecan	0.8906
Z94	roblitinib	Tumor > 20%	16	23900000	319000000	1062000000	-	-	-	-	-	-	-	-	-	-		control vs tigecycline + vincristine + irinotecan	0.487
Z99	roblitinib	Tumor > 20%	16	24100000	336000000	846200000	-	-	-	-	-	-	-	-	-	-		roblitinib vs tigecycline	0.4797
AA6	roblitinib	Tumor > 20%	23	27900000	73000000	425400000	221100000	-	-	-	-	-	-	-	-	-		roblitinib vs tigecycline + roblitinib	0.5514
AB5	roblitinib	Tumor > 20%	18	33000000	95500000	189400000	263100000	-	-	-	-	-	-	-	-	-		roblitinib vs vincristine + irinotecan	0.741
AB8	roblitinib	Tumor > 20%	23	189000	240000000	819700000	340500000	-	-	-	-	-	-	-	-	-		roblitinib vs roblitinib + vincristine + irinotecan	0.1366
AC8	roblitinib	Tumor > 20%	23	11700000	55000000	1812000	366000000	-	-	-	-	-	-	-	-	-		roblitinib vs tigecycline + vinristine + irinotecan	0.3608
Z86	tigecycline	Tumor > 20%	17	16500000	118000000	396100000	418000000	-	-	-	-	-	-	-	-	-		tigecycline vs tigecycline + roblitinib	0.8562
AA3	tigecycline	Tumor > 20%	17	358000	68100000	254400000	2326000000	-	-	-	-	-	-	-	-	-		tigecycline vs vincristine + irinotecan	0.5705
AA4	tigecycline	Tumor > 20%	17	18900000	165000000	402800000	959800000	-	-	-	-	-	-	-	-	-		tigecycline vs roblitinib + vincristine + irinotecan	0.35
AB0	tigecycline	Tumor > 20%	17	16100000	95000000	1016000000	332000000	-	-	-	-	-	-	-	-	-		tigecycline vs tigecycline + vincristine + irinotecan	0.6239
AB1	tigecycline	Tumor > 20%	17	23900000	44000000	171100000	645200000	-	-	-	-	-	-	-	-	-		tigecycline + roblitinib vs vincristine + irinotecan	0.562
AC7	tigecycline	Tumor > 20%	23	18800000	97400000	1084000	14720000	-	-	-	-	-	-	-	-	-		tigecycline + roblitinib vs roblitinib + vincristine + irinotecan	0.9189
Z95	tigecycline + roblitinib	Tumor > 20%	12	449000	680000000	727200000	-	-	-	-	-	-	-	-	-	-		tigecycline + roblitinib vs tigecycline + vincristine + irinotecan	0.9525
AA1	tigecycline + roblitinib	Tumor > 20%	12	274000	353000000	1527000000	-	-	-	-	-	-	-	-	-	-		vincristine + irinotecan vs roblitinib + vincristine + irinotecan	0.4594
AA9	tigecycline + roblitinib	Tumor > 20%	25	12500000	46000000	228500000	131000000	9770000	-	-	-	-	-	-	-	-		vincristine + irinotecan vs tigecycline + vincristine + irinotecan	0.4594
AB2	tigecycline + roblitinib	Tumor > 20%	18	35300000	328000000	638500000	625600000	-	-	-	-	-	-	-	-	-		roblitinib + vincristine + irinotecan vs tigecycline + vincristine + irinotecan	0.6174
AC9	tigecycline + roblitinib	Tumor > 20%	12	12500000	135000000	14910000	-	-	-	-	-	-	-	-	-	-
Z87	vincristine + irinotecan	Tumor > 20%	18	29800000	88700000	292300000	514100000	-	-	-	-	-	-	-	-	-
Z88	vincristine + irinotecan	Tumor > 20%	40	12100000	102000000	108200000	363500000	15300000	3550000	5061000	-	-	-	-	-	-
AA5	vincristine + irinotecan	Tumor > 20%	18	148000	141000000	328500000	1129000000	-	-	-	-	-	-	-	-	-
AB7	vincristine + irinotecan	Tumor > 20%	17	53200000	383000000	716200000	468700000	-	-	-	-	-	-	-	-	-
AC2	vincristine + irinotecan	Tumor > 20%	17	23800000	3350000	315200000	554900000	-	-	-	-	-	-	-	-	-
Z85	vincristine + irinotecan	Tumor > 20%	5	153000000	477700000	-	-	-	-	-	-	-	-	-	-	-
Z89	roblitinib + vincristine + irinotecan	Tumor > 20%	12	1010000	339000000	674500000	-	-	-	-	-	-	-	-	-	-
Z92	roblitinib + vincristine + irinotecan	Tumor > 20%	17	78500000	352000000	645500000	534700000	-	-	-	-	-	-	-	-	-
Z93	roblitinib + vincristine + irinotecan	Tumor > 20%	17	58000000	215000000	438400000	726500000	-	-	-	-	-	-	-	-	-
Z96	roblitinib + vincristine + irinotecan	Tumor > 20%	17	47900000	2510000	5134000	872400000	-	-	-	-	-	-	-	-	-
AC4	roblitinib + vincristine + irinotecan	Tumor > 20%	17	82000000	220000000	1881000000	2597000000	-	-	-	-	-	-	-	-	-
Z98	roblitinib + vincristine + irinotecan	Tumor > 20%	19	175000000	289000000	308800000	241000000	-	-	-	-	-	-	-	-	-
Z90	tigecycline + vincristine + irinotecan	Tumor > 20%	17	89800000	365000000	995500000	756400000	-	-	-	-	-	-	-	-	-
Z97	tigecycline + vincristine + irinotecan	Tumor > 20%	23	31600000	320000000	581900000	513000000	-	-	-	-	-	-	-	-	-
AA2	tigecycline + vincristine + irinotecan	Tumor > 20%	17	39100000	191000000	1178000000	839900000	-	-	-	-	-	-	-	-	-
AB6	tigecycline + vincristine + irinotecan	Tumor > 20%	17	20700000	114000000	213400000	160200000	-	-	-	-	-	-	-	-	-
AB9	tigecycline + vincristine + irinotecan	Tumor > 20%	17	41500000	284000000	1001000000	397700000	-	-	-	-	-	-	-	-	-
AC5	tigecycline + vincristine + irinotecan	Tumor > 20%	16	131000000	1977000	3815000	-	-	-	-	-	-	-	-	-	-
1: Treatment groups (all schedules based on a 21 day course)
tigecyline = dosed at 50 mg/kg IP once daily on days 1-5, 8-12
roblitinib = dosed at 30 mg/kg PO BID continuously days 1-21
tigecycline + roblitinib = tigecycline dosed at 50 mg/kg IP once daily on days 1-5, 8-12 + roblitinib dosed at 30 mg/kg PO BID continuously days 1-21
vincristine + irinotecan = vincristine dosed at 0.25 mg/kg IP once daily on days 1, 8, 15 + irinotecan dosed at 1.6 mg/kg IP once daily on days 1-5
tigecycline + vincristine + irinotecan = tigecycline dosed at 50 mg/kg IP once daily on days 1-5, 8-12 + vincristine dosed at 0.25 mg/kg IP once daily on days 1, 8, 15 + irinotecan dosed at 1.6 mg/kg IP once daily on days 1-5
roblitinib + vincristine + irinotecan = roblitinib dosed at 30 mg/kg PO BID continusouly days 1-21 + vincristine dosed at 0.25 mg/kg IP once daily on days 1, 8, 15 + irinotecan dosed at 1.6 mg/kg IP once daily on days 1-5
CONTROL = no treatment
2: Xenogen imaging
All bioluminescence signals are measured in photons/sec/cm2/sr.

### Sheet: SJRHB013759_X14 
Table S7. Preclinical testing of rhabdomyosarcoma orthotopic xenografts.
Mouse ID	1Treatment Group	Group Name	Enrollment Date	Off Study Date	Reason Off Study	Tx Duration (Days)	Days Alive After Completion	2Enrollment	Course 1 wk 1	Course 1 wk 2	Course 1 wk 3	Course 2 wk 1	Course 2 wk 2	Course 2 wk 3	Course 3 wk 1	Course 3 wk 2	Course 3 wk 3	Course 4 wk 1	Course 4 wk 2	Course 4 wk 3
Y96	control	Chilli_2	2023-08-14	2023-08-29	Tumor >20%	16		22000000	163000000	476800000	-	-	-	-	-	-	-	-	-	-		p value comparison between treatment groups	p value
Z17	control	Chilli_2	2023-08-14	2023-08-31	Tumor >20%	18		36200000	126800000	154000000	219000000	-	-	-	-	-	-	-	-	-		control vs roblitinib	0.0034
Z23	control	Chilli_2	2023-08-14	2023-08-31	Tumor >20%	18		15200000	45380000	281500000	88300000	-	-	-	-	-	-	-	-	-		control vs tigecycline	0.0996
Z34	control	Chilli_2	2023-08-14	2023-08-29	Tumor >20%	16		194000	120300000	242000000	-	-	-	-	-	-	-	-	-	-		control vs tigecycline + roblitinib	0.0092
Z36	control	Chilli_2	2023-08-14	2023-08-31	Tumor >20%	18		35600000	109300000	119800000	146000000	-	-	-	-	-	-	-	-	-		control vs vincristine + irinotecan	0.0009
Z38	control	Chilli_2	2023-08-14	2023-08-29	Tumor >20%	16		16600000	676300	146200000	-	-	-	-	-	-	-	-	-	-		control vs roblitinib + vincristine + irinotecan	0.0004
Z01	roblitinib	Chilli_2	2023-08-14	2023-08-31	Tumor >20%	18		15400000	102200000	375900000	217000000	-	-	-	-	-	-	-	-	-		control vs tigecycline + vincristine + irinotecan	0.0004
Z09	roblitinib	Chilli_2	2023-08-14	2023-09-01	Tumor >20%	19		19000000	138500000	385800000	334000000	-	-	-	-	-	-	-	-	-		roblitinib vs tigecycline	0.06
Z16	roblitinib	Chilli_2	2023-08-14	2023-09-11	Tumor >20%	29		20100000	1097000	151100000	1050000000	641000000	-	-	-	-	-	-	-	-		roblitinib vs tigecycline + roblitinib	0.0885
Z24	roblitinib	Chilli_2	2023-08-14	2023-09-11	Tumor >20%	29		14000000	88020000	3382000	302000000	443000000	-	-	-	-	-	-	-	-		roblitinib vs vincristine + irinotecan	0.0006
Z28	roblitinib	Chilli_2	2023-08-14	2023-09-01	Tumor >20%	19		17400000	58160000	268100000	444000000	-	-	-	-	-	-	-	-	-		roblitinib vs roblitinib + vincristine + irinotecan	0.0002
Z00	roblitinib	Chilli_3	2023-08-21	2023-09-19	Tumor >20%	30		33960000	1265000	14400000	187000000	103100000	-	-	-	-	-	-	-	-		roblitinib vs tigecycline + vinristine + irinotecan	0.0002
Y99	tigecycline	Chilli_1	2023-08-07	2023-08-29	Tumor >20%	23		14400000	69500000	292600000	333300000	-	-	-	-	-	-	-	-	-		tigecycline vs tigecycline + roblitinib	0.0056
Z12	tigecycline	Chilli_2	2023-08-14	2023-08-29	Tumor >20%	16		48600000	477700000	133700000	-	-	-	-	-	-	-	-	-	-		tigecycline vs vincristine + irinotecan	0.0005
Z13	tigecycline	Chilli_2	2023-08-14	2023-08-31	Tumor >20%	18		10600000	51330000	325200000	209000000	-	-	-	-	-	-	-	-	-		tigecycline vs roblitinib + vincristine + irinotecan	0.0002
Z19	tigecycline	Chilli_2	2023-08-14	2023-08-31	Tumor >20%	18		18000000	66260000	322100000	44700000	-	-	-	-	-	-	-	-	-		tigecycline vs tigecycline + vincristine + irinotecan	0.0002
Z20	tigecycline	Chilli_2	2023-08-14	2023-09-06	Tumor >20%	24		87700	307700	201400	1020000000	111000000	-	-	-	-	-	-	-	-		tigecycline + roblitinib vs vincristine + irinotecan	0.2108
Z39	tigecycline	Chilli_2	2023-08-14	2023-08-31	Tumor >20%	18		10500000	38000000	149600000	316000000	-	-	-	-	-	-	-	-	-		tigecycline + roblitinib vs roblitinib + vincristine + irinotecan	0.003
Z02	tigecycline + roblitinib	Chilli_2	2023-08-14	2023-09-11	Tumor >20%	29		19100000	138100000	7262000	477000000	2120000000	-	-	-	-	-	-	-	-		tigecycline + roblitinib vs tigecycline + vincristine + irinotecan	0.8949
Z10	tigecycline + roblitinib	Chilli_2	2023-08-14	2023-10-17	Tumor >20%	65		26800000	58210000	216200000	203000000	358000000	1120000000	186200000	333800000	323800000	98560000	-	-	-		vincristine + irinotecan vs roblitinib + vincristine + irinotecan	0.0367
Z18	tigecycline + roblitinib	Chilli_2	2023-08-14	2023-09-11	Tumor >20%	29		13500000	55280000	658700000	481000000	344000000	-	-	-	-	-	-	-	-		vincristine + irinotecan vs tigecycline + vincristine + irinotecan	0.1878
Z21	tigecycline + roblitinib	Chilli_2	2023-08-14	2023-09-27	Tumor >20%	45		20200000	109800000	60440000	165000000	608000000	576500000	641300000	648200000	-	-	-	-	-		roblitinib + vincristine + irinotecan vs tigecycline + vincristine + irinotecan	0.0001
Z30	tigecycline + roblitinib	Chilli_2	2023-08-14	2023-09-11	Tumor >20%	29		14600000	35440000	197500000	491000000	404000000	-	-	-	-	-	-	-	-
Z03	tigecycline + roblitinib	Chilli_3	2023-08-21	2023-09-01	Tumor >20%	12		7824000	45810000	183000000	-	-	-	-	-	-	-	-	-	-
Z32	tigecycline + roblitinib	Chilli_3	2023-08-21	2023-11-14	Completed Therapy	84	2	8169000	25460000	19600000	12300000	10200000	36700000	18420000	11270000	23580000	16530000	15870000	2786000	120400000
Z06	vincristine + irinotecan	Chilli_1	2023-08-07	2023-11-03	Completed Therapy	84	5	12000000	28500000	12960000	29290000	53400000	78000000	237000000	108900000	134400000	759900000	96860000	643200000	494400000
Z08	vincristine + irinotecan	Chilli_1	2023-08-07	2023-11-03	Completed Therapy	84	5	13600000	28000000	9271000	83920000	46700000	9050000	34790000	6720000	41830000	555600000	3678000	361100000	287600000
Z14	vincristine + irinotecan	Chilli_2	2023-08-14	2023-09-27	Tumor >20%	45		20500000	53670000	25100000	350000000	49500000	383200000	709600000	435600000	-	-	-	-	-
Z27	vincristine + irinotecan	Chilli_2	2023-08-14	2023-09-27	Tumor >20%	45		23400000	38570000	35340000	89700000	93700000	205200000	137900000	394600000	-	-	-	-	-
Z35	vincristine + irinotecan	Chilli_2	2023-08-14	2023-09-27	Tumor >20%	45		25800000	533000	212600	101000000	155000000	571900000	237900000	313500000	-	-	-	-	-
Z04	vincristine + irinotecan	Chilli_3	2023-08-21	2023-10-17	Tumor >20%	58		39470000	186000000	22100000	221000000	7910000	284400000	806000000	675700000	252100000	-	-	-	-
Z33	roblitinib + vincristine + irinotecan	Chilli_1	2023-08-07	2023-11-21	Completed Therapy	84	23	12900000	2430000	22950000	55490000	117000000	98100000	35650000	43490000	19790000	18100000	67980000	25840000	72180000
Y97	roblitinib + vincristine + irinotecan	Chilli_2	2023-08-14	2023-12-08	Completed Therapy	84	33	18100000	969900	165100000	178000000	252000000	223000000	77180000	108100000	109800000	73700000	55090000	79630000	46690000
Y98	roblitinib + vincristine + irinotecan	Chilli_2	2023-08-14	2023-11-21	Completed Therapy	84	16	10100000	26190000	1822000	65200000	194000000	140400000	10690000	181200000	153700000	3663000	341700000	101600000	136500000
Z05	roblitinib + vincristine + irinotecan	Chilli_2	2023-08-14	2023-12-08	Completed Therapy	84	33	23000000	27790000	112500000	42300000	237000000	88810000	145900000	163300000	31850000	222600000	132200000	38140000	57920000
Z37	roblitinib + vincristine + irinotecan	Chilli_2	2023-08-14	2023-12-23	Completed Therapy	84	48	10300000	26540000	41340000	56200000	58700000	39990000	14230000	86240000	22520000	12430000	18410000	15290000	9824000
Z15	roblitinib + vincristine + irinotecan	Chilli_3	2023-08-21	2023-11-10	Tumor >20%	82		53640000	90100000	101000000	152000000	249800000	156300000	23570000	93980000	179400000	88090000	570700000	191600000	295900000
Z26	roblitinib + vincristine + irinotecan	Chilli_3	2023-08-21	2023-11-14	Completed Therapy	84	2	19450000	1041000	4420000	154000000	379200000	12280000	299100000	230500000	342300000	150500000	223100000	478600000	487400000
Z22	tigecycline + vincristine + irinotecan	Chilli_3	2023-08-21	2023-10-20	Tumor >20%	61		16910000	69730000	413000	29400000	8341000	3379000	2238000	109400000	330400000	237900000	-	-	-
Z31	tigecycline + vincristine + irinotecan	Chilli_3	2023-08-21	2023-10-02	Tumor >20%	43		25860000	852800	110000000	358000000	69000000	408100000	639400000	-	-	-	-	-	-
BH5	tigecycline + vincristine + irinotecan	Chilli_4	2023-10-02	2023-11-22	Tumor 20%	52		10400000	53500000	77070000	154000000	38180000	21030000	117100000	228800000	380900000	-	-	-	-
BH8	tigecycline + vincristine + irinotecan	Chilli_4	2023-10-02	2023-12-04	Tumor >20%	64		83270	4791000	441600	48650000	8841000	42690000	45390000	486500	292200000	126100000	-	-	-
BH6	tigecycline + vincristine + irinotecan	Chilli_5	2023-10-09	2023-11-22	Tumor >20%	45		11320000	46900000	171500000	7488000	81440000	26040000	26850000	379600000	-	-	-	-	-
BH7	tigecycline + vincristine + irinotecan	Chilli_5	2023-10-09	2023-11-14	Tumor >20%	37		5432000	5209000	109200000	37230000	74810000	53790000	167100000	-	-	-	-	-	-
BH9	tigecycline + vincristine + irinotecan	Chilli_5	2023-10-09	2023-11-22	Tumor >20%	45		23920000	21910000	609100000	19800000	25080000	124700000	294900000	671800000	-	-	-	-	-
1: Treatment groups (all schedules based on a 21 day course)
tigecyline = dosed at 50 mg/kg IP once daily on days 1-5, 8-12
roblitinib = dosed at 30 mg/kg PO BID continuously days 1-21
tigecycline + roblitinib = tigecycline dosed at 50 mg/kg IP once daily on days 1-5, 8-12 + roblitinib dosed at 30 mg/kg PO BID continuously days 1-21
vincristine + irinotecan = vincristine dosed at 0.25 mg/kg IP once daily on days 1, 8, 15 + irinotecan dosed at 1.6 mg/kg IP once daily on days 1-5
tigecycline + vincristine + irinotecan = tigecycline dosed at 50 mg/kg IP once daily on days 1-5, 8-12 + vincristine dosed at 0.25 mg/kg IP once daily on days 1, 8, 15 + irinotecan dosed at 1.6 mg/kg IP once daily on days 1-5
roblitinib + vincristine + irinotecan = roblitinib dosed at 30 mg/kg PO BID continusouly days 1-21 + vincristine dosed at 0.25 mg/kg IP once daily on days 1, 8, 15 + irinotecan dosed at 1.6 mg/kg IP once daily on days 1-5
CONTROL = no treatment
2: Xenogen imaging
All bioluminescence signals are measured in photons/sec/cm2/sr.

### Sheet: SJRHB013757_X2  
Table S7. Preclinical testing of rhabdomyosarcoma orthotopic xenografts.
Mouse ID	1Treatment Group	Reason Off Study	Tx Duration (Days)	2Enrollment	Course 1 wk 1	Course 1 wk 2	Course 1 wk 3	Course 2 wk 1	Course 2 wk 2	Course 2 wk 3	Course 3 wk 1	Course 3 wk 2	Course 3 wk 3	Skipped Week	Skipped Week	Skipped Week	Skipped Week	Course 4 wk 1	Course 4 wk 2	Course 4 wk 3
Z74	control	Tumor >20%	54	6789000	45930000	191200000	249400000	22920000	287800000	1297000000	1971000000	904600000	-	-	-	-	-	-	-	-		p value comparison between treatment groups	p value
Z51	control	Tumor >20%	53	17000000	160100000	45590000	31610000	315200000	87890000	206800000	819700000	2248000000	-	-	-	-	-	-	-	-		control vs roblitinib	0.7982
Z79	control	Tumor >20%	61	13490000	8040000	48230000	201600000	490100000	285900000	659300000	123900000	504700000	108500000	-	-	-	-	-	-	-		control vs tigecycline	0.1164
Z75	control	Tumor >20%	37	218000	9179000	24500000	42610000	88720000	174100000	-	-	-	-	-	-	-	-	-	-	-		control vs tigecycline + roblitinib	0.1555
Z65	control	Completed Therapy	84	46060000	4072000	31550000	22670000	30710000	3275000	1955	1280	1048	926	-	-	-	-	949	4980	1030		control vs vincristine + irinotecan	0.0205
Z80	control	Tumor >20%	54	23820000	125800000	133600000	165500000	399600000	355600000	1595000000	1604000000	8657000000	-	-	-	-	-	-	-	-		control vs roblitinib + vincristine + irinotecan	0.009
Z53	roblitinib	Tumor >20%	51	8246000	30840000	147400000	63990000	90530000	220200000	24120000	57640000	-	-	-	-	-	-	-	-	-		control vs tigecycline + vincristine + irinotecan	0.009
Z84	roblitinib	Tumor >20%	44	18050000	60660000	17790000	68660000	108600000	313700000	665300000	-	-	-	-	-	-	-	-	-	-		roblitinib vs tigecycline	0.0809
Z72	roblitinib	Completed Therapy	84	26790000	28420000	42660000	25630000	58550000	29060000	1537000	55240000	68000000	6650000	-	-	-	-	60100000	9180000	2180000		roblitinib vs tigecycline + roblitinib	0.4154
Z44	roblitinib	Tumor 20%	82	76260000	68080000	104100000	88650000	148100000	80880000	195800000	221300000	444000000	238000000	-	-	-	-	343000000	774400000	-		roblitinib vs vincristine + irinotecan	0.057
Z41	tigecycline	Tumor >20%	37	16590000	106700000	7202000	156800000	74310000	22640000	-	-	-	-	-	-	-	-	-	-	-		roblitinib vs roblitinib + vincristine + irinotecan	0.0221
Z63	tigecycline	Tumor >20%	44	22980000	8240000	2004000	15180000	308800000	982100000	575000000	658800000	-	-	-	-	-	-	-	-	-		roblitinib vs tigecycline + vinristine + irinotecan	0.0221
Z66	tigecycline	Tumor >20%	51	12750000	41740000	10380000	27820000	58010000	453200000	1139000000	573300000	-	-	-	-	-	-	-	-	-		tigecycline vs tigecycline + roblitinib	0.0216
Z56	tigecycline	Tumor >20%	44	30770000	4692000	167500000	263900000	405900000	824900000	19460000	-	-	-	-	-	-	-	-	-	-		tigecycline vs vincristine + irinotecan	0.0014
Z57	tigecycline	Tumor >20%	61	13350000	42720000	824500	98920000	143200000	473600000	907900	2580000000	562200000	1076000000	-	-	-	-	-	-	-		tigecycline vs roblitinib + vincristine + irinotecan	0.0014
Z82	tigecycline	Tumor 20%	30	17830000	26050000	307400000	408100000	2978000	-	-	-	-	-	-	-	-	-	-	-	-		tigecycline vs tigecycline + vincristine + irinotecan	0.0014
Z45	tigecycline + roblitinib	Tumor >20%	33	16070000	2553000	60510000	73270000	27020000	8786000	-	-	-	-	-	-	-	-	-	-	-		tigecycline + roblitinib vs vincristine + irinotecan	0.4261
Z58*	tigecycline + roblitinib	Completed Therapy	84	13180000	6061000	6375000	14120000	22270000	37410000	38860000	188200000	64000000	223600000	263000000	8160000	160000000	-	274000000	2440000000	2451000000		tigecycline + roblitinib vs roblitinib + vincristine + irinotecan	0.1343
Z52*	tigecycline + roblitinib	Completed Therapy	84	11390000	6889000	15800000	7594000	18920000	56820	18430	7509000	9405000	2493000	3100000	5850000	-	-	3810000	2570000	6181000		tigecycline + roblitinib vs tigecycline + vincristine + irinotecan	0.1343
Z62*	tigecycline + roblitinib	Completed Therapy	84	23090000	25100000	14460000	46240000	182500000	407800000	170900000	274500000	481400000	331900000	203800000	494000000	-	-	1480000000	1370000000	-		vincristine + irinotecan vs roblitinib + vincristine + irinotecan	0.3173
Z78	tigecycline + roblitinib	Tumor >20%	69	18940000	52200000	64670000	3121000	185100000	60860000	9076000	837300000	1374000000	736000000	-	-	-	-	-	-	-		vincristine + irinotecan vs tigecycline + vincristine + irinotecan	0.3173
Z42*	vincristine + irinotecan	Completed Therapy	84	18840000	15540000	415800	1889000	286500	172300	142500	71530	87950	1463	144900	1033	26980	82330	1550	20300	29600		roblitinib + vincristine + irinotecan vs tigecycline + vincristine + irinotecan	>0.9999
Z43*	vincristine + irinotecan	Completed Therapy	84	20540000	46280000	8666000	3815000	5767000	4339000	3029000	3927000	22410000	81490000	1744000	443000000	29120000	1859000000	1900000000	1580000000	1880000000
Z67*	vincristine + irinotecan	Tumor >20%	83	10980000	7302000	3608000	2015000	3367000	14140000	14860000	47060000	72850000	157100000	9877000	341400000	453000000	-	-	-	-
Z70	vincristine + irinotecan	Completed Therapy	84	47460000	40220000	33270000	56820000	228400000	89580000	513600000	416700000	136000000	473000000	-	-	-	-	322000000	1150000000	343000000
Z48	vincristine + irinotecan	Completed Therapy	84	25160000	33060000	7502000	18000000	59860000	7385000	72060000	556700	53500000	142000000	-	-	-	-	320000000	88200000	215900000
Z60*	roblitinib + vincristine + irinotecan	Completed Therapy	84	10410000	23230000	6554000	4100000	5550000	9394000	320100	7503000	1788000	3601000	5159000	133000	28980000	114000000	110000000	136000000	157000000
Z54*	roblitinib + vincristine + irinotecan	Completed Therapy	84	51650000	35130000	50400000	5929000	17320000	10800000	9781000	9963000	11700000	6985000	3913000	34510	62540	28100000	47900000	560000	347900
Z64*	roblitinib + vincristine + irinotecan	Completed Therapy	84	26350000	47580000	10180000	175600	5113000	10170000	7750000	8665000	6040000	6216000	6344000	8007000	10470000	20100000	6010000	6610000	7956000
Z46*	roblitinib + vincristine + irinotecan	Completed Therapy	84	20130000	1809000	7927000	4579000	1340000	699700	3352	1227000	423200	294300	4069	1488	1500	-	56500	64200	358700
Z68	roblitinib + vincristine + irinotecan	Completed Therapy	84	8765000	41700000	1458000	823100	76400000	80500000	2376000	133100000	157100000	106000000	-	-	-	-	94500000	50600000	4597000
Z71*	tigecycline + vincristine + irinotecan	Completed Therapy	84	23560000	10040000	6689000	12290000	13750000	1996000	1814000	3009000	5369	10750000	4830000	17270000	46300000	41020000	58400000	46000000	278000
Z49*	tigecycline + vincristine + irinotecan	Completed Therapy	84	17190000	8549000	13620000	35120000	12570000	8039000	9637000	22230000	2315000	4377000	8058000	11950000	30200000	-	7250000	19700000	71700000
Z59*	tigecycline + vincristine + irinotecan	Completed Therapy	84	29570000	127600000	9883000	35930000	8312000	1348000	1781000	1076000	1958000	180900	578100	1285000	5830000	-	1440000	147000	1940000
Z47	tigecycline + vincristine + irinotecan	Completed Therapy	84	27410000	29420000	6489000	6118000	9153000	11180000	646000	18380000	4755000	783600	-	-	-	-	1880000	1290000	153000
Z77	tigecycline + vincristine + irinotecan	Completed Therapy	84	21470000	93520000	7165000	21110000	7056000	4825000	27640	41890000	3310000	7920000	-	-	-	-	13300000	27500	118000000
1: Treatment groups (all schedules based on a 21 day course)
tigecyline = dosed at 50 mg/kg IP once daily on days 1-5, 8-12
roblitinib = dosed at 30 mg/kg PO BID continuously days 1-21
tigecycline + roblitinib = tigecycline dosed at 50 mg/kg IP once daily on days 1-5, 8-12 + roblitinib dosed at 30 mg/kg PO BID continuously days 1-21
vincristine + irinotecan = vincristine dosed at 0.25 mg/kg IP once daily on days 1, 8, 15 + irinotecan dosed at 1.6 mg/kg IP once daily on days 1-5
tigecycline + vincristine + irinotecan = tigecycline dosed at 50 mg/kg IP once daily on days 1-5, 8-12 + vincristine dosed at 0.25 mg/kg IP once daily on days 1, 8, 15 + irinotecan dosed at 1.6 mg/kg IP once daily on days 1-5
roblitinib + vincristine + irinotecan = roblitinib dosed at 30 mg/kg PO BID continusouly days 1-21 + vincristine dosed at 0.25 mg/kg IP once daily on days 1, 8, 15 + irinotecan dosed at 1.6 mg/kg IP once daily on days 1-5
CONTROL = no treatment
2: Xenogen imaging
All bioluminescence signals are measured in photons/sec/cm2/sr.
"*" indicates mice that had a delay after course 3 of chemotherapy prior to starting course 4

### Sheet: SJRHB030765_X1 
Table S7. Preclinical testing of rhabdomyosarcoma orthotopic xenografts.
Mouse ID	1Treatment Group	Reason Off Study	Tx Duration (Days)	2Enrollment	Course 1 wk 1	Course 1 wk 2	Course 1 wk 3	Course 2 wk 1	Course 2 wk 2	Course 2 wk 3	Course 3 wk 1	Course 3 wk 2	Course 3 wk 3	Course 4 wk 1	Course 4 wk 2	Course 4 wk 3
Y58	control	Tumor >20%	54	26400000	4671000	57740000	90310000	31940000	70620000	175100000	329400000	744300000	-	-	-	-		p value comparison between treatment groups	p value
Y87	control	Tumor > 20%	40	6595000	19720000	28140000	31750000	428000000	250200000	237700000	-	-	-	-	-	-		control vs roblitinib	0.0038
Y70	control	Tumor > 20%	61	13640000	26830000	29980000	56210000	329300000	239400000	939800000	337000000	1000000000	1740000000	-	-	-		control vs tigecycline	0.7525
Y81	control	Tumor > 20%	75	11280000	17050000	42560000	18100000	36130000	122000000	198000000	331000000	269600000	181300000	343000000	574800000	-		control vs tigecycline + roblitinib	0.0038
Y50	control	Tumor > 20%	53	50180000	38300000	94460000	48820000	141000000	80600000	106000000	128100000	-	-	-	-	-		control vs vincristine + irinotecan	0.0081
Y67	control	Tumor > 20%	46	15550000	5188000	5582000	6710000	17300000	25800000	39400000	-	-	-	-	-	-		control vs roblitinib + vincristine + irinotecan	0.0014
Y83	roblitinib	Completed Therapy	84	139000	1827000	6465000	10760000	18740000	20160000	9784000	15230000	18080000	28100000	19600000	50800000	27780000		control vs tigecycline + vincristine + irinotecan	0.0038
Y54	roblitinib	Completed Therapy	84	3459000	27510000	142200000	227000000	56430000	265900000	310300000	111700000	423000000	123000000	265000000	176400000	410200000		roblitinib vs tigecycline	0.0051
Y89	roblitinib	Completed Therapy	84	15310000	20600000	99800000	79650000	125800000	119100000	69660000	47300000	66600000	120000000	246300000	451000000	342900000		roblitinib vs tigecycline + roblitinib	>0.9999
Y57	roblitinib	Completed Therapy	84	42710000	34790000	185600000	321300000	238900000	79840000	92400000	128000000	113000000	108000000	347700000	275500000	613700000		roblitinib vs vincristine + irinotecan	0.3173
Y69	tigecycline	Tumor > 20%	60	16260000	26100000	20230000	91530000	243600000	477300000	764100000	945100000	3260000000	944000000	-	-	-		roblitinib vs roblitinib + vincristine + irinotecan	>0.9999
Y72	tigecycline	Tumor > 20%	60	23400000	37290000	93030000	36030000	134800000	117300000	128000000	318900000	481000000	316000000	-	-	-		roblitinib vs tigecycline + vinristine + irinotecan	>0.9999
Y80	tigecycline	Tumor > 20%	33	14530000	21770000	50100000	84750000	1130000000	868500000	-	-	-	-	-	-	-		tigecycline vs tigecycline + roblitinib	0.0051
Y82	tigecycline	Tumor > 20%	67	10800000	26230000	23910000	35000000	198700000	1361000	157200000	396000000	280000000	498000000	1139000000	-	-		tigecycline vs vincristine + irinotecan	0.0051
Y74	tigecycline	Tumor > 20%	39	11810000	7602000	94550000	55100000	31200000	637000000	29680000	-	-	-	-	-	-		tigecycline vs roblitinib + vincristine + irinotecan	0.0003
Y85	tigecycline + roblitinib	Completed Therapy	84	31530000	19210000	75140000	367200000	131500000	258800000	208400000	274700000	71220000	59600000	37200000	51600000	13030000		tigecycline vs tigecycline + vincristine + irinotecan	0.0051
Y59	tigecycline + roblitinib	Completed Therapy	84	11810000	28510000	25470000	55080000	20550000	37630000	13540000	11430000	16100000	8610000	4330000	3194000	2516000		tigecycline + roblitinib vs vincristine + irinotecan	0.3173
Y73	tigecycline + roblitinib	Completed Therapy	84	14290000	10090000	65490000	57560000	150300000	255800000	113700000	196000000	101000000	429000000	510500000	717600000	594300000		tigecycline + roblitinib vs roblitinib + vincristine + irinotecan	>0.9999
Y63	tigecycline + roblitinib	Completed Therapy	84	6992000	23440000	10730000	18130000	6324000	4901000	474000	565000	145000	60480	79940	52650	46360		tigecycline + roblitinib vs tigecycline + vincristine + irinotecan	>0.9999
Y60	vincristine + irinotecan	Completed Therapy	84	11870000	2932000	22120000	108600000	219000	650600	458100000	280100000	13920000	205500000	582000000	508000000	268000000		vincristine + irinotecan vs roblitinib + vincristine + irinotecan	0.2636
Y64	vincristine + irinotecan	Completed Therapy	84	3007000	24970000	25190000	11660000	16880000	4692000	1193000	825000	373000	751000	641800	75830	661900		vincristine + irinotecan vs tigecycline + vincristine + irinotecan	0.3173
Y56	vincristine + irinotecan	Completed Therapy	84	13880000	25530000	1127000	5102000	2578000	434000	162000	193000	134000	182800	93640	61390	77480		roblitinib + vincristine + irinotecan vs tigecycline + vincristine + irinotecan	>0.9999
Y91	vincristine + irinotecan	Tumor > 20%	75	27000000	11010000	43720000	1176000	45870000	161000000	296000000	704000000	605600000	1463000000	413300000	256900000	-
Y76	roblitinib + vincristine + irinotecan	Completed Therapy	84	142800	429100	602100	41480	735600	1121	89760	106200	33110	83330	20000	19700	7020
Y61	roblitinib + vincristine + irinotecan	Completed Therapy	84	18000000	52220000	1297000	32920000	85150000	22270000	18660000	13640000	14790000	14000000	9260000	7450000	7511000
Y75	roblitinib + vincristine + irinotecan	Completed Therapy	84	10170000	19370000	47930000	44530000	79780000	675500	96480000	82910000	60270000	45200000	52300000	12500000	28800000
Y90	roblitinib + vincristine + irinotecan	Completed Therapy	84	993500	1308000	590300	9188	1476000	1286000	1090000	460300	296900	524000	115000	243000	251000
Y77	roblitinib + vincristine + irinotecan	Completed Therapy	84	10370000	19620000	54330000	35860000	37800000	53800000	21000000	131700000	15920000	1225000	12310000	9822000	3739000
Y52	tigecycline + vincristine + irinotecan	Completed Therapy	84	15530000	5286000	10210000	14420000	5281000	116700	23130000	1914000	11620000	5840000	10100000	3670000	3214000
Y92	tigecycline + vincristine + irinotecan	Completed Therapy	84	10200000	16020000	11050000	51890000	63190000	28210000	55410000	44800000	84170000	38900000	65500000	57900000	5652000
Y65	tigecycline + vincristine + irinotecan	Completed Therapy	84	19430000	18170000	8645000	11160000	10940000	21690	20840	2592000	17800	1050000	2150000	6639	1161000
Y93	tigecycline + vincristine + irinotecan	Completed Therapy	84	5810000	12640000	13940000	1250000	3937000	635900	1538	39800	8360	22200	120600	7077	9597
1: Treatment groups (all schedules based on a 21 day course)
tigecyline = dosed at 50 mg/kg IP once daily on days 1-5, 8-12
roblitinib = dosed at 30 mg/kg PO BID continuously days 1-21
tigecycline + roblitinib = tigecycline dosed at 50 mg/kg IP once daily on days 1-5, 8-12 + roblitinib dosed at 30 mg/kg PO BID continuously days 1-21
vincristine + irinotecan = vincristine dosed at 0.25 mg/kg IP once daily on days 1, 8, 15 + irinotecan dosed at 1.6 mg/kg IP once daily on days 1-5
tigecycline + vincristine + irinotecan = tigecycline dosed at 50 mg/kg IP once daily on days 1-5, 8-12 + vincristine dosed at 0.25 mg/kg IP once daily on days 1, 8, 15 + irinotecan dosed at 1.6 mg/kg IP once daily on days 1-5
roblitinib + vincristine + irinotecan = roblitinib dosed at 30 mg/kg PO BID continusouly days 1-21 + vincristine dosed at 0.25 mg/kg IP once daily on days 1, 8, 15 + irinotecan dosed at 1.6 mg/kg IP once daily on days 1-5
CONTROL = no treatment
2: Xenogen imaging
All bioluminescence signals are measured in photons/sec/cm2/sr.
